# Foster thy young: Enhanced prediction of orphan genes in assembled genomes

**DOI:** 10.1101/2019.12.17.880294

**Authors:** Jing Li, Urminder Singh, Priyanka Bhandary, Jacqueline Campbell, Zebulun Arendsee, Arun S. Seetharam, Eve Syrkin Wurtele

**Author notes:** Equal first authors (Jing Li, Urminder Singh).

## Abstract

Proteins encoded by newly-emerged genes (“orphan genes”) share no sequence similarity with proteins in any other species. They provide organisms with a reservoir of genetic elements to quickly respond to changing selection pressures. Here, we systematically assess the ability of five gene annotation pipelines to accurately predict genes in genomes according to phylostratal origin. BRAKER and MAKER are existing, popular *ab initio* tools that infer gene structures by machine learning. Direct Inference is an evidence-based pipeline we developed to predict gene structures from alignments of RNA-Seq data. The BIND pipeline integrates *ab initio* predictions of BRAKER and Direct inference; MIND combines Direct Inference and MAKER predictions. We use highly-curated Arabidopsis and yeast annotations as gold-standard benchmarks, and cross-validate in rice. Each pipeline under-predicts orphan genes (as few as 11 percent, under one prediction scenario). Increasing RNA-Seq diversity greatly improves prediction efficacy. The combined methods (BIND and MIND) yield best predictions overall, BIND identifying 68% of annotated orphan genes and 99% of ancient genes in Arabidopsis. We provide a light weight, flexible, reproducible solution to improve gene prediction.
