## Supplementary Table 1 for "Foster thy young: Enhanced prediction of orphan genes in assembled genomes"

### Sheet: Sheet1
Table S1. Fourteen examples of published gene annotations for varied species. Papers 1-12 were selected by using the Google Scholar queries [“Annotation” “genome” and ” 2018-2021"] and then scrolling down the list choosing phylogentically-diverse genomes. Papers 1-12 were not read prior to selecting it for this Table. Papers 13, 14 are two rice gene annotation papers that we cite in the main text…
Species	Theileria parva (apicomplexan parasite of livestock)	Actinidia chinensis var. chinensis (kiwifruit)	Oomycete spp.	Camellia sinensis var. sinensis (tea)	Lactuca sativa. (lettuce)	blacktail butterflyfish (Chaetodon austriacus)	Boehmeria nivea (L.) Gaudic, China grass (Ramie)	Puccinia novopanici (switchgrass rust )	Collichthys lucidus (big head croaker fish)	Vitis vinifera L (grape)	Menispermum M. canadense; M. dauricum: (moon seed spp)	Bombyx mori	Oryza sativa ssp. japonica variety KitaakeX	Oryza sativa Japonica Group (GCA_001433935.1)
identifier	BMC Genomics doi: 10.1186/s12864-020-6683-0	https://bmcgenomics.biomedcentral.com/articles/10.1186/s12864-018-4656-3#Sec9	doi: 10.1111/mpp.12505	https://doi.org/10.1073/pnas.1719622115	DOI: 10.1016/j.jbiotec.2017.12.021	https://doi.org/10.1111/1755-0998.12588	https://doi.org/10.1111/1755-0998.12766	https://doi.org/10.1094/PHYTO-04-19-0118-A	https://www.nature.com/articles/s41597-019-0139-x	doi: 10.1186/s12864-017-4346-6	https://doi.org/10.3389/fgene.2020.00380	https://doi.org/10.1186/s12864-020-07088-7	https://doi.org/10.1186/s12864-019-6262-4	https://www.ncbi.nlm.nih.gov/genome/annotation_euk/Oryza_sativa_Japonica_Group/102/
Ab initio method	GeneMark-ES	AUGUSTUS	NA	AUGUSTUS	AUGUSTUS	AUGUSTUS	AUGUSTUS	MAKER	AUGUSTUS, MAKER	MAKER	NA	NA	unclear	GNOMON
Direct Inference of genes from alignments	not specified	unclear	no	no	no	no	yes	no	no	no	no	yes	not specified	no
RNA-Seq samples (#)	1	12	NA : Method combines exisiting evidence from a variety of genomes	8	4	none	3	conflicting information	1 deposted	15	2	1	151	138
RNA-seq types	" haploid schizont stage of the parasite life cycle,"	Diverse. Tissue culture whole plant orchard plant growing bud orchard plant flower orchard fruit 0 DAFB1 orchard fruit 14 DAFB1 orchard fruit 60 DAFB1 orchard fruit 76 DAFB1 orchard fruit 139 DAFB1 glasshouse pot plant root tip glasshouse pot plant root main	NA	8 tissues	Rhizoctonia solani and Lactuca sativa, after infection "Focus on R. solani"	none	leaf stem flower	P. novopanici treated with different concentrations of phosphite	"mixed tissues"	588,673: dormant bud, leaf, tendril, flower, rachis, unripe berry, and post-veriason berry. Ventosa Vineyard sample: tendril, flower, dormant bud and root tissues , field-collected leaf tissue, chilling/freezing exposed leaf tissue.	leaves	not specified	not specified	diverse tissues include seed, leaves, shoot, root, etc.
total size RNA-Seq (Gbp)	8	not specified (>300 million reads total)	NA	12 (transcripts used to generate machine learning models for ab initio)	N/A	none	14 (transcripts were aligned to genome and used as direct evidence)	not specified (transcripts used to generate machine learning models for ab initio)	10 (transcripts used to supply evidence for exons)	~5 (transcripts used to generate machine learning models for ab initio)	7 (used for de novo assembly of transcriptome)	26 (used for de novo assembly of transcriptome)	not specified (683 million pairs)	not specified (128 million reads)
RNA-Seq ID	SRR3001169	not specified	NA	Could not identify RNA-Seq from the accession provided. [ pcsb.ahau.edu.cn:8080/CSS/ (data downloading with user name 20170705F16HTSCCKF2479, password rwn160912abc)."]	E-MTAB-6347 (Microarray)	not specified	RNA-Seq not at site indicated.	not specified	SRP169629	SRA600177	M. canadense: SRP166813, M. dauricum: SRP166814	SRX6444688	not specified	multiple, details in https://www.ncbi.nlm.nih.gov/genome/annotation_euk/Oryza_sativa_Japonica_Group/102/
Is complete pipeline provided for replication?	no	no.	yes. (Pipeline is specific to oomycetes.)	no	no	no	no	no	no	no	no	no	no	no
approach	We performed a comprehensive revision of the entire T. parva genome annotation, including automated structural annotation and a double-pass manual curation of each locus (see Methods). For the re-annotation of the Theileria parva genome, a number of evidence tracks were generated and loaded into the genome browser JBrowse [57] for manual curation using the WebApollo plugin [58]. RNAseq reads were…	Ab initio gene model prediction was performed using Augustus-3.1 [56] employing command line options “--species = arabidopsis” and evidential hints from both RNA-Seq derived from Red5 (Table 3) and from 47,384 A chinensis EST sequences (downloaded from NCBI GenBank) using described protocols (http://bioinf.uni-greifswald.de/bioinf/wiki/pmwiki.php?n=Augustus.Augustus).	No de novo annotation. Refined existing annotations from multiple species. We analysed and annotated 406 500 protein coding genes from 26 oomycete organisms. blastx (Altschul et al., 1990) against the National Center for Biotechnology Information's nonredundant (NCBI's nr) database was used to assign putative primary annotations to the genes. We ran interproscan (Zdobnov and Apweiler, 2001) annot…	We combined three pieces of evidence from ab initio gene prediction, homolog searching, and EST/UniGene-based prediction to predict nonredundant protein-encoding gene models in the tea plant. For the de novo gene predictions, AUGUSTUS (v2.5.5) (23) were used to identify candidate protein-encoding genes in the masked CSS genome with self-trained model parameters, and we obtained 78,513 gene models…	Gene predictions were based on mapping of transcriptome data from a previous experiment (Verwaaijen et al., 2017). Using AUGUSTUS (v3.0.3.) to predict non-transcribed genes with the transcripts as training set resulted in low-quality gene predictions, probably caused by poor gene detection as a result of the fragmented nature of the assembly and a high number of retrotransposons included in the g…	Gene models were predicted using a combined approach of homology‐based (spaln version 2.1; Iwata & Gotoh 2012) and ab initio gene prediction (augustus version 3.0.3, Stanke et al. 2006; glimmerhmm version 3.0.3, Kelley et al. 2012). For homology‐based gene prediction, we used spaln and hsp searcher with default parameters to align the UniProt Reference Cluster (UniRef100) and four reference fish …	Three different algorithms were used: de novo gene prediction, RNA‐seq data‐based prediction and protein homology‐based prediction. De novo gene prediction was performed in genscan (Burge & Karlin, 1997) and augustus (Stanke & Morgenstern, 2005), based on repeat‐masked genome sequences. Small genes with a protein‐coding length <150 bp and gene models with incomplete open reading frames (ORFs) wer…	The P. novopanici genome assembly was annotated using MAKER (Campbell et al. 2014; Cantarel et al. 2008). The input resource of MAKER comprised an in-house database consisting of six Illumina RNA-seq samples representing P. novopanici treated with different concentrations of phosphite (Gill et al. 2018). In addition, the protein sequences from the Uniprot database (https://www.uniprot.org/) and J…	. The protein-coding gene annotation was identified by a combined strategy of homology-based prediction, ab initio prediction, and transcriptome-based prediction method. The protein sequences of several teleosts, including Danio rerio (GCF_000002035.6), Dicentrarchus labrax (GCA_000689215.1), Gasterosteus aculeatus (GCA_000180675.1), Oryzias latipes (GCF_002234675.1) and Takifugu rubripes (GCF_00…	The unmasked V. vinifera PN40024 12Xv2 reference genome, all Trinity-assembled transcripts, and the Uniprot-Swiss-Prot database were passed as FASTA files to Maker for the first round of annotation. All settings were kept at default, with the exception of the “hidden setting” est_forward = 1. FASTA and gff3 files were merged across the entire genome using the fasta_merge and gff3_merge tools in t…	TRINITY (Grabherr et al., 2011) version 2.0.6 was employed to perform the de novo assembly with clean reads. Paired-end reads were mapped to contigs from the same transcripts and distances. The resulting sequences with the lowest number of Ns were generated as unigenes. To avoid redundancy, TGICL (Pertea et al., 2003) version 2.0.6 (-l 40 -c 10 -v 25 -O ’-repeat_stringency 0.95 - minmatch 35 -min…	""We generated 167.8 million paired reads (86.2 million reads from poly-A enriched and 81.6 million from rRNA depleted total RNA samples) by Illumina paired-end sequencing of RNA prepared from the BmN4 cell line of Bombyx mori. To prove our concept of being able to produce a proper annotation without a genome and due to the unclear genetic background of the cell line, we applied a genome-free de-…	"To obtain high-quality annotations, we performed high throughput RNA-seq analysis of libraries from diverse rice tissues (leaf, stem, panicle, and root). Approximately 683 million pairs of 2 × 151 paired-end RNA-seq reads were obtained and assembled using a comprehensive pipeline PERTRAN (unpublished). Gene models were predicted by combining ab initio gene prediction, protein-based homology sear…	This was annotated by NCBI Eukaryotic Genome Annotation Pipeline. The pipeline uses a modular framework for the execution of all annotation tasks from the fetching of raw and curated data from public repositories (sequence and Assembly databases) to the alignment of sequences and the prediction of genes, to the submission of the accessioned annotation products to public databases. Core components…
Notes		checked against existing kiwi gene models; extensive manual curration, cDNAs, ests. "Conclusions Our study highlights the need to take a cautious approach to draft genomes and computationally predicted genes. Our use of the manual annotation tool WebApollo facilitated manual checking and correction of gene models enabling improvement of computational prediction. This utility was especially releva…	manual annotation for effectors; "Annotations are updated once every 6 months to ensure quality"									"We here show that by combining comprehensive RNA-seq data and high-resolution mass spectrometry data, we achieve a comparable and even slightly better annotation of protein-coding genes in Bombyx mori than previous efforts based on genome or transcriptome guided de-novo strategies. Even in the comparison of our genome-free to our own genome-guided assembly using the same raw RNA-seq and mass spe…	Used an unpublished transriptome assembler PERTRAN to predict transcripts from RNA-Seq alignment. The paper didn't specifit which ab initio method were used, and how to combine the predicted transcripts and other evidence.
Reference	Tretina, K., Pelle, R., Orvis, J. et al. Re-annotation of the Theileria parva genome refines 53% of the proteome and uncovers essential components of N-glycosylation, a conserved pathway in many organisms. BMC Genomics 21, 279 (2020). https://doi.org/10.1186/s12864-020-6683-0	pilkington2018		Draft genome sequence of Camellia sinensis var. sinensis provides insights into the evolution of the tea genome and tea quality Chaoling Wei, Hua Yang, Songbo Wang, Jian Zhao, Chun Liu, Liping Gao, Enhua Xia, Ying Lu, Yuling Tai, Guangbiao She, Jun Sun, Haisheng Cao, Wei Tong, Qiang Gao, Yeyun Li, Weiwei Deng, Xiaolan Jiang, Wenzhao Wang, Qi Chen, Shihua Zhang, Haijing Li, Junlan Wu, Ping Wang, P…	Verwaaijen B, Wibberg D, Nelkner J, Gordin M, Rupp O, Winkler A, Bremges A, Blom J, Grosch R, Pühler A, Schlüter A. Assembly of the Lactuca sativa, L. cv. Tizian draft genome sequence reveals differences within major resistance complex 1 as compared to the cv. Salinas reference genome. J Biotechnol. 2018 Feb 10;267:12-18. doi: 10.1016/j.jbiotec.2017.12.021. Epub 2017 Dec 24. PMID: 29278726.	DiBattista, Joseph D., et al. "Draft genome of an iconic Red Sea reef fish, the blacktail butterflyfish (Chaetodon austriacus): current status and its characteristics." Molecular ecology resources 18.2 (2018): 347-355.	Luan, Ming‐Bao, et al. "Draft genome sequence of ramie, Boehmeria nivea (L.) Gaudich." Molecular ecology resources 18.3 (2018): 639-645.	Gill, Upinder S., et al. "Draft Genome Sequence Resource of Switchgrass Rust Pathogen, Puccinia novopanici Isolate Ard-01." Phytopathology 109.9 (2019): 1513-1515.	Cai, M., Zou, Y., Xiao, S. et al. Chromosome assembly of Collichthys lucidus, a fish of Sciaenidae with a multiple sex chromosome system. Sci Data 6, 132 (2019). https://doi.org/10.1038/s41597-019-0139-x	Harris, Z.N., Kovacs, L.G. & Londo, J.P. RNA-seq-based genome annotation and identification of long-noncoding RNAs in the grapevine cultivar ‘Riesling’. BMC Genomics 18, 937 (2017). https://doi.org/10.1186/s12864-017-4346-6		Levin, M., Scheibe, M. & Butter, F. Proteotranscriptomics assisted gene annotation and spatial proteomics of Bombyx mori BmN4 cell line. BMC Genomics 21, 690 (2020). https://doi.org/10.1186/s12864-020-07088-7	Jain, R., Jenkins, J., Shu, S. et al. Genome sequence of the model rice variety KitaakeX. BMC Genomics 20, 905 (2019). https://doi.org/10.1186/s12864-019-6262-4	https://www.ncbi.nlm.nih.gov/genome/annotation_euk/Oryza_sativa_Japonica_Group/102/
