## Supplementary Table 2 for "Foster thy young: Enhanced prediction of orphan genes in assembled genomes"

### Sheet: Sheet1
Supplementary Table S2-A. Composition of RNA-Seq datasets used for Arabidopsis predictions
Name		BioProject ID	Samples	Runs	Layout	Platform	Tissue	Design/Study Title	Total size (gigabyte)
Pooled (241 Gbt)	Typical	PRJNA347360		12	Single-end	Illumina Genome Analyzer II	Roots and rosettes	Control Col-0 leaves and roots compared to Fe-deficient leaves and roots	12.81
	Medium	PRJNA271131		24	Paired-end	Illumina HiSeq 2500	Root and shoot	Examination of two CO2 concentration and three Mg levels of shoot and root Arabidopsis	51.81
	Large	PRJNA301162		41	Paired-end	Illumina HiSeq 2500	Developing embryos	Comparing gene expression of VAL1 mutants against wild type in developing embryos	176.79
Orphan-rich (orph)		DRP001756	DRR016113	1	Paired-end	Illumina HiSeq 2000	NA	illumina mRNA-seq analysis for Arabidopsis thaliana max1-1 mutant	32.6538
		DRP001756	DRR016114	1	Paired-end	Illumina HiSeq 2000	NA	illumina mRNA-seq analysis for Arabidopsis thaliana max1-1 mutant	36.4856
		DRP001756	DRR016116	1	Paired-end	Illumina HiSeq 2000	NA	illumina mRNA-seq analysis for Arabidopsis thaliana max1-1 mutant	33.5987
		DRP001756	DRR016115	1	Paired-end	Illumina HiSeq 2000	NA	illumina mRNA-seq analysis for Arabidopsis thaliana max1-1 mutant	21.95
		ERP005391	ERR466188	1	Paired-end	Illumina HiSeq 2000	NA	Transcriptome profiling of Arabidopsis embryogenesis in vitro	10.6104
		SRP017578	SRR633726	1	Paired-end	Illumina HiSeq 2000	Seeds	Early disruption of maternal-zygotic interaction and activation of defense-like responses in Arabidopsis interspecific incompatibility	1.23539
		SRP017578	SRR633727	1	Paired-end	Illumina HiSeq 2000	Seeds	Early disruption of maternal-zygotic interaction and activation of defense-like responses in Arabidopsis interspecific incompatibility	1.20604
		SRP018034	SRR2079798	1	Paired-end	Illumina HiSeq 2000	Leaf	Time-course transcriptome of wild-type Arabidopsis leaf	4.52635
		SRP034714	SRR1058116	1	Paired-end	Illumina HiSeq 2000	Seed	DNA hypomethylation bypasses the interploidy hybridization barrier in Arabidopsis	10.3778
		SRP034714	SRR1058119	1	Paired-end	Illumina HiSeq 2000	Seed	DNA hypomethylation bypasses the interploidy hybridization barrier in Arabidopsis	11.6259
		SRP034714	SRR1058120	1	Paired-end	Illumina HiSeq 2000	Seed	DNA hypomethylation bypasses the interploidy hybridization barrier in Arabidopsis	6.42302
		SRP034742	SRR1061358	1	Paired-end	Illumina HiSeq 2000	Flower buds	CATseq a comparative Arabidopsis Transcriptome - RNA-Seq part	7.60445
		SRP034742	SRR1061359	1	Paired-end	Illumina HiSeq 2000	Flower buds	CATseq a comparative Arabidopsis Transcriptome - RNA-Seq part	38.9514
		SRP034742	SRR1061357	1	Paired-end	Illumina HiSeq 2000	Flower buds	CATseq a comparative Arabidopsis Transcriptome - RNA-Seq part	38.869
		SRP034742	SRR1061360	1	Paired-end	Illumina HiSeq 2000	Flower buds	CATseq a comparative Arabidopsis Transcriptome - RNA-Seq part	7.33047
		SRP041113	SRR1232483	1	Paired-end	Illumina HiSeq 2000	Seeds	Perturbation of parent-specific gene expression during interspecific hybridization	1.19073
		SRP052858	SRR1773573	1	Paired-end	Illumina HiSeq 2000	Upper stem	Transcriptome-wide identification of Arabidopsis messenger RNAs transported between tissues	14.7291
		SRP052858	SRR1773572	1	Paired-end	Illumina HiSeq 2000	Lower stem	Transcriptome-wide identification of Arabidopsis messenger RNAs transported between tissues	13.8444
		SRP052858	SRR1773569	1	Paired-end	Illumina HiSeq 2000	Flower	Transcriptome-wide identification of Arabidopsis messenger RNAs transported between tissues	15.947
		SRP052858	SRR1773561	1	Paired-end	Illumina HiSeq 2000	Shoot	Transcriptome-wide identification of Arabidopsis messenger RNAs transported between tissues	9.74392
		SRP052858	SRR1773556	1	Paired-end	Illumina HiSeq 2000	Shoot	Transcriptome-wide identification of Arabidopsis messenger RNAs transported between tissues	15.2919
		SRP057725	SRR2000036	1	Paired-end	Illumina HiSeq 2000	Leaves	Arabidopsis thaliana strain:columbia Raw sequence reads	34.0759
		SRP063314	SRR2240278	1	Paired-end	Illumina HiSeq 2000	Inflorescence	Transcriptome-wide high-throughput deep m6A-seq reveals unique m6A methylation differential patterns among three organs in Arabidopsis	2.48143
		SRP063314	SRR2240264	1	Paired-end	Illumina HiSeq 2000	Inflorescence	Transcriptome-wide high-throughput deep m6A-seq reveals unique m6A methylation differential patterns among three organs in Arabidopsis	6.09525
		SRP063314	SRR2240277	1	Paired-end	Illumina HiSeq 2000	Inflorescence	Transcriptome-wide high-throughput deep m6A-seq reveals unique m6A methylation differential patterns among three organs in Arabidopsis	2.46399
		SRP065557	SRR2878567	1	Paired-end	Illumina HiSeq 2000	Whole seedling	The chromatin remodeler protein DDM1 regulates early seedling growth hybrid vigor by modulating gene expression in Arabidopsis	4.44749
		SRP065557	SRR2878562	1	Paired-end	Illumina HiSeq 2000	Whole seedling	The chromatin remodeler protein DDM1 regulates early seedling growth hybrid vigor by modulating gene expression in Arabidopsis	4.47459
		SRP065557	SRR2878568	1	Paired-end	Illumina HiSeq 2000	Whole seedling	The chromatin remodeler protein DDM1 regulates early seedling growth hybrid vigor by modulating gene expression in Arabidopsis	3.73837
		SRP065557	SRR2878565	1	Paired-end	Illumina HiSeq 2000	Whole seedling	The chromatin remodeler protein DDM1 regulates early seedling growth hybrid vigor by modulating gene expression in Arabidopsis	4.18727
		SRP065853	SRR2927545	1	Paired-end	Illumina HiSeq 2000	Inflorescences	RNAseq of Arabidopsis thaliana Col-0 inflorescences	7.82008
		SRP065853	SRR2927544	1	Paired-end	Illumina HiSeq 2000	Inflorescences	RNAseq of Arabidopsis thaliana Col-0 inflorescences	9.84789
		SRP072076	SRR3263469	1	Paired-end	Illumina HiSeq 2000	Seedlings	FPS down-regulation alters chloroplast development and triggers an sterol-dependent induction of JA-related and Fe deficiency transcriptional responses	17.3662
		SRP092944	SRR5005382	1	Paired-end	Illumina HiSeq 2000	Whole seedling	RNA-seq of Arabidopsis thaliana Col-0 siliques	9.77996
		SRP101909	SRR5344032	1	Paired-end	Illumina HiSeq 2000	Seedling	Studies of A. thaliana SR proteins	40.2639
		SRP101909	SRR5344031	1	Paired-end	Illumina HiSeq 2000	Seedling	Studies of A. thaliana SR proteins	36.2314
		SRP101909	SRR5344028	1	Paired-end	Illumina HiSeq 2000	Seedling	Studies of A. thaliana SR proteins	39.6855
		SRP101909	SRR5344036	1	Paired-end	Illumina HiSeq 2000	Seedling	Studies of A. thaliana SR proteins	33.5802
		SRP110478	SRR5755227	1	Paired-end	Illumina HiSeq 2000	early globular embryos	mRNA sequencing of wild type Columbia and serrate-1 globular stage embryos of Arabidopsis thaliana	4.36794
Araport11		NA	NA	NA	NA	NA	NA	Current Arabdiopsis CDS sequences	0.119668
Supplementary Table S2-B. Composition of RNA-Seq datasets used for yeast predictions
Name		BioProject ID	Samples	Runs	Layout	Platform	Tissue	Design/Study Title	Total size (gigabyte)
Pooled (66 Gbt)	Typical	PRJEB26460		12	Paired-end	Illumina NextSeq 500	NA	RNA sequencing experiment of S. Cerevisiae strain CEN.PK113-7D in four different chemostat conditions	3
	Medium	PRJEB32352 PRJNA590180		24	Paired-end	Illumina NextSeq 500	NA	Multi-omics analysis of fatty alcohol production in engineered yeasts Saccharomyces cerevisiae and Yarrowia lipolytica Investigating the mechanism by which the natural product compound puupehenone potentiates the antifungal drug caspofungin	12
	Large	PRJEB6043 PRJNA279877 PRJNA589326 PRJNA338773		41	Paired-end	Illumina HiSeq 2000	NA	PAT-seq - a high-throughput polyadenylation assay for the Illumina platform Saccharomyces cerevisiae GLBRCY22-3 Genome Loss of major nutrient sensing and signaling pathways suppresses starvation lethality in electron transport chain mutants (DenseTimeCourse)cccc Kinetic CRAC uncovers a role for Nab3 in determining gene expression profiles during stress	50.9
Orphan-rich (orph)		SRP014137	SRR518892	1	Paired-end	Illumina HiSeq 2000	NA	Saccharomyces cerevisiae Transcript Isoform mapping	1.6
		SRP014137	SRR518893	1	Paired-end	Illumina HiSeq 2000	NA	Saccharomyces cerevisiae Transcript Isoform mapping	1.5
		SRP014137	SRR518900	1	Paired-end	Illumina HiSeq 2000	NA	Saccharomyces cerevisiae Transcript Isoform mapping	2.5
		SRP014137	SRR518902	1	Paired-end	Illumina HiSeq 2000	NA	Saccharomyces cerevisiae Transcript Isoform mapping	3.6
		SRP014137	SRR518913	1	Paired-end	Illumina HiSeq 2000	NA	Saccharomyces cerevisiae Transcript Isoform mapping	3.8
		SRP014137	SRR518922	1	Paired-end	Illumina HiSeq 2000	NA	Saccharomyces cerevisiae Transcript Isoform mapping	3.2
		SRP041286	SRR1256392	1	Paired-end	Illumina HiSeq 2500	NA	Saccharomyces cerevisiae strain:FY4 (S288c) Transcriptome or Gene expression	3.5
		SRP050033	SRR1656894	1	Paired-end	Illumina HiSeq 2500	NA	RNA processing proteins regulate Mec1/ATR activation by promoting generation of RPA-coated ssDNA.	4.7
		SRP050033	SRR1656895	1	Paired-end	Illumina HiSeq 2500	NA	RNA processing proteins regulate Mec1/ATR activation by promoting generation of RPA-coated ssDNA.	4.4
		SRP055441	SRR1813985	1	Paired-end	Illumina HiSeq 2000	NA	Cryptic transcription is the primary driving force for nucleosome instability in Spt16 mutant cells	4
		SRP058976	SRR2048221	1	Paired-end	Illumina NextSeq 500	NA	RNA Proximity Ligation to Resolve Intramolecular RNA Structures in situ	17.2
		SRP059949	SRR2081117	1	Paired-end	Illumina HiSeq 2500	NA	Transcriptome-wide RNA processing kinetics revealed using extremely short 4tU labelling	11.2
		SRP059949	SRR2081118	1	Paired-end	Illumina HiSeq 2500	NA	Transcriptome-wide RNA processing kinetics revealed using extremely short 4tU labelling	12.1
		SRP059949	SRR2081121	1	Paired-end	Illumina HiSeq 2500	NA	Transcriptome-wide RNA processing kinetics revealed using extremely short 4tU labelling	4.2
		SRP059949	SRR2081122	1	Paired-end	Illumina HiSeq 2500	NA	Transcriptome-wide RNA processing kinetics revealed using extremely short 4tU labelling	6.4
		SRP063047	SRR3146698	1	Paired-end	Illumina Genome Analyzer	NA	Sequence-Targeted Nucleosome Sliding in vivo - Transcription Profiling	2.5
		SRP071780	SRR3225755	1	Paired-end	Illumina HiSeq 1500	NA	Genome-wide analysis of RNA polymerase II termination at protein-coding genes	0.8
		SRP071780	SRR3225756	1	Paired-end	Illumina HiSeq 1500	NA	Genome-wide analysis of RNA polymerase II termination at protein-coding genes	0.9
		SRP071780	SRR3225757	1	Paired-end	Illumina HiSeq 1500	NA	Genome-wide analysis of RNA polymerase II termination at protein-coding genes	0.8
		SRP071780	SRR3225758	1	Paired-end	Illumina HiSeq 1500	NA	Genome-wide analysis of RNA polymerase II termination at protein-coding genes	0.9
		SRP071780	SRR3225784	1	Paired-end	Illumina HiSeq 1500	NA	Genome-wide analysis of RNA polymerase II termination at protein-coding genes	3.5
		SRP071780	SRR3225785	1	Paired-end	Illumina HiSeq 1500	NA	Genome-wide analysis of RNA polymerase II termination at protein-coding genes	3.2
		SRP071780	SRR3225794	1	Paired-end	Illumina HiSeq 1500	NA	Genome-wide analysis of RNA polymerase II termination at protein-coding genes	3.1
		SRP071780	SRR3225795	1	Paired-end	Illumina HiSeq 1500	NA	Genome-wide analysis of RNA polymerase II termination at protein-coding genes	3.1
		SRP071780	SRR3225797	1	Paired-end	Illumina HiSeq 1500	NA	Genome-wide analysis of RNA polymerase II termination at protein-coding genes	4.8
		SRP071780	SRR3225798	1	Paired-end	Illumina HiSeq 1500	NA	Genome-wide analysis of RNA polymerase II termination at protein-coding genes	4.4
		SRP071780	SRR3661909	1	Paired-end	Illumina HiSeq 1500	NA	Genome-wide analysis of RNA polymerase II termination at protein-coding genes	4.6
		SRP071780	SRR3661910	1	Paired-end	Illumina HiSeq 1500	NA	Genome-wide analysis of RNA polymerase II termination at protein-coding genes	4.1
		SRP074528	SRR3491289	1	Paired-end	Illumina HiSeq 2500	NA	Sequencing of Saccharomyces cerevisiae BY4743 with an artificial duplicate of IFA69	3.6
		SRP074528	SRR3491290	1	Paired-end	Illumina HiSeq 2500	NA	Sequencing of Saccharomyces cerevisiae BY4743 with an artificial duplicate of IFA70	4.8
		SRP078212	SRR3822520	1	Paired-end	Illumina HiSeq 2500	NA	RNA-seq experiments from Saccharomyces cerevisiae overexpressing ubiquitin-related protein Hub1	2.1
		SRP078212	SRR3822521	1	Paired-end	Illumina HiSeq 2500	NA	RNA-seq experiments from Saccharomyces cerevisiae overexpressing ubiquitin-related protein Hub1	1.9
		SRP078212	SRR3822522	1	Paired-end	Illumina HiSeq 2500	NA	RNA-seq experiments from Saccharomyces cerevisiae overexpressing ubiquitin-related protein Hub1	2.2
		SRP078212	SRR3822526	1	Paired-end	Illumina HiSeq 2500	NA	RNA-seq experiments from Saccharomyces cerevisiae overexpressing ubiquitin-related protein Hub1	2
		SRP078212	SRR3822527	1	Paired-end	Illumina HiSeq 2500	NA	RNA-seq experiments from Saccharomyces cerevisiae overexpressing ubiquitin-related protein Hub1	2.4
		SRP078212	SRR3822528	1	Paired-end	Illumina HiSeq 2500	NA	RNA-seq experiments from Saccharomyces cerevisiae overexpressing ubiquitin-related protein Hub1	2.2
		SRP100919	SRR5298540	1	Paired-end	Illumina HiSeq 1500	NA	Architecture of the RNA polymerase II-Paf1C-TFIIS transcription elongation complex	2.2
		SRP113718	SRR5876625	1	Paired-end	Illumina HiSeq 2000	NA	RNA sequencing data for validation of Accurate RNA Consensus Sequencing (ARC-seq)	8.4
Supplementary Table S2-C. Composition of RNA-Seq datasets used for rice predictions
Name		BioProject ID	Samples	Runs	Layout	Platform	Tissue	Design/Study Title	Total size (gigabyte)
Typical		SRP092175		3	Paired-end	Illumina HiSeq 2500	leaf	Fundamental molecular bases for differential transcriptional programs of top leaves during grain-filling in rice	11.8
Pooled 62 runs (199 Gbt)		SRP297260	DRR204817	1	Paired-end	Illumina HiSeq 4000	endosperm	Transcriptome analysis of rice emf2a mutant	6.5
		ERP024350	ERR2061596	1	Paired-end	Illumina HiSeq 3000	Seedling	Transcriptome profiling of short-term response to chilling stress in resistant and susceptible rice seedlings	2.6
		ERP024350	ERR2061603	1	Paired-end	Illumina HiSeq 3000	Seedling	Transcriptome profiling of short-term response to chilling stress in resistant and susceptible rice seedlings	6.5
		ERP024350	ERR2061607	1	Paired-end	Illumina HiSeq 3000	Seedling	Transcriptome profiling of short-term response to chilling stress in resistant and susceptible rice seedlings	3.5
		ERP117429	ERR3535445	1	Paired-end	Illumina HiSeq 6000	leaf	RAN-seq of Oryza sativa ssp. japonica rice leaf sheath from two months old seedling	3
		ERP124797	ERR4781611	1	Paired-end	Illumina HiSeq 6000	anthers	RNA-Seq of Oryza sativa Dongjin (rice) wild type and gori mutant anthers	1.4
		ERP124797	ERR4781613	1	Paired-end	Illumina HiSeq 6000	anthers	RNA-Seq of Oryza sativa Dongjin (rice) wild type and gori mutant anthers	1.5
		ERP124797	ERR4781615	1	Paired-end	Illumina HiSeq 6000	anthers	RNA-Seq of Oryza sativa Dongjin (rice) wild type and gori mutant anthers	1.4
		SRP222559	SRR10148704	1	Paired-end	Illumina HiSeq 2500	leaf	Phosphate excess increases susceptibility to pathogen infection in rice	1.1
		SRP222559	SRR10148706	1	Paired-end	Illumina HiSeq 2500	leaf	Phosphate excess increases susceptibility to pathogen infection in rice	1.3
		SRP228427	SRR10394597	1	Paired-end	Illumina HiSeq 4000	NA	Molecular basis of differential resistance in rice line RP2068-18-3-5 against BPH and WBPH through next gene sequencing	5.2
		SRP256285	SRR11540643	1	Paired-end	Illumina HiSeq 2500	leaf	Systemic induction of phospholipid-based signaling in leaves of arbuscular mycorrhizal rice plants	1.6
		SRP260662	SRR11734225	1	Paired-end	Illumina HiSeq 2000	root	Transcriptomic expression patterns of two contrasting lowland rice varieties reveal high iron stress tolerance	4
		SRP260662	SRR11734234	1	Paired-end	Illumina HiSeq 2000	leaf	Transcriptomic expression patterns of two contrasting lowland rice varieties reveal high iron stress tolerance	4.1
		SRP263499	SRR11843018	1	Paired-end	Illumina HiSeq 2000	NA	sl mutant and wild-type sequence	2.1
		SRP273951	SRR12339301	1	Paired-end	Illumina HiSeq 3000	Seedling	RNAseq for WT and oschz1 mutant	3.9
		SRP273951	SRR12339304	1	Paired-end	Illumina HiSeq 3000	Seedling	RNAseq for WT and oschz1 mutant	1.5
		SRP237686	SRR12606214	1	Paired-end	Illumina HiSeq 2500	NA	New Cas12a HTS sequencing	0.04
		SRP049444	SRR1636848	1	Paired-end	Illumina HiSeq 2000	leaf	The gene expression kinetics reveals a key role of jasmonic acid in rice disease resistance to Magnaporthe	1.2
		SRP049444	SRR1636860	1	Paired-end	Illumina HiSeq 2000	leaf	The gene expression kinetics reveals a key role of jasmonic acid in rice disease resistance to Magnaporthe	2.1
		SRP057712	SRR1999346	1	Paired-end	Illumina HiSeq 2000	leaf	Regulation of histone methylation and gene expression reprogramming in rice inflorescence meristem	2.1
		SRP058434	SRR2040569	1	Paired-end	Illumina HiSeq 2500	root	Oryza sativa Transcriptome or Gene expression	5.6
		SRP058434	SRR2040570	1	Paired-end	Illumina HiSeq 2500	root	Oryza sativa Transcriptome or Gene expression	5
		SRP075099	SRR3503146	1	Paired-end	Illumina HiSeq 2000	Seedling	The ortholog of DDM1 is mainly required for CHG and CG methylation of heterochromatin and is involved in DRM2-mediated CHH methylation that targets mostly genic regions of the rice genome	4.2
		SRP075099	SRR3503151	1	Paired-end	Illumina HiSeq 2000	Seedling	The ortholog of DDM1 is mainly required for CHG and CG methylation of heterochromatin and is involved in DRM2-mediated CHH methylation that targets mostly genic regions of the rice genome	2.4
		SRP075099	SRR3503152	1	Paired-end	Illumina HiSeq 2000	Seedling	The ortholog of DDM1 is mainly required for CHG and CG methylation of heterochromatin and is involved in DRM2-mediated CHH methylation that targets mostly genic regions of the rice genome	2.2
		SRP076359	SRR3719221	1	Paired-end	Illumina HiSeq 2000	root	Oryza sativa Transcriptome or Gene expression	4.2
		SRP076359	SRR3719222	1	Paired-end	Illumina HiSeq 2000	root	Oryza sativa Transcriptome or Gene expression	6.7
		SRP092175	SRR4457237	1	Paired-end	Illumina HiSeq 2500	leaf	Fundamental molecular bases for differential transcriptional programs of top leaves during grain-filling in rice	7.1
		SRP092175	SRR4457240	1	Paired-end	Illumina HiSeq 2500	leaf	Fundamental molecular bases for differential transcriptional programs of top leaves during grain-filling in rice	1.8
		SRP092175	SRR4457246	1	Paired-end	Illumina HiSeq 2500	leaf	Fundamental molecular bases for differential transcriptional programs of top leaves during grain-filling in rice	3.1
		SRP092175	SRR4457252	1	Paired-end	Illumina HiSeq 2500	leaf	Fundamental molecular bases for differential transcriptional programs of top leaves during grain-filling in rice	4.8
		SRP092175	SRR4457258	1	Paired-end	Illumina HiSeq 2500	leaf	Fundamental molecular bases for differential transcriptional programs of top leaves during grain-filling in rice	5
		SRP092175	SRR4457265	1	Paired-end	Illumina HiSeq 2500	leaf	Fundamental molecular bases for differential transcriptional programs of top leaves during grain-filling in rice	3.9
		SRP095549	SRR5126162	1	Paired-end	Illumina HiSeq 2500	root	Regulation of gene expression during formation of nodule-like structures (NLS) in rice roots	1.4
		SRP095549	SRR5126176	1	Paired-end	Illumina HiSeq 2500	root	Regulation of gene expression during formation of nodule-like structures (NLS) in rice roots	1.7
		SRP127575	SRR6420525	1	Paired-end	Illumina HiSeq 2000	panicle	RNA-sequencing analysis of wild-type and osvil2 mutant panicles	1.5
		SRP127575	SRR6420533	1	Paired-end	Illumina HiSeq 2000	panicle	RNA-sequencing analysis of wild-type and osvil2 mutant panicles	1.5
		SRP127575	SRR6420541	1	Paired-end	Illumina HiSeq 2000	panicle	RNA-sequencing analysis of wild-type and osvil2 mutant panicles	1.5
		SRP127575	SRR6439299	1	Paired-end	Illumina HiSeq 2000	panicle	RNA-sequencing analysis of wild-type and osvil2 mutant panicles	2.6
		SRP127575	SRR6439300	1	Paired-end	Illumina HiSeq 2000	panicle	RNA-sequencing analysis of wild-type and osvil2 mutant panicles	2.6
		SRP133630	SRR6789281	1	Paired-end	Illumina HiSeq 2500	floret	Oryza transcriptome reads	2.5
		SRP140884	SRR7029426	1	Paired-end	Illumina HiSeq X Ten	Seedling	Specific combinatorial mutations in MIR396 genes enlarge the grain size and modulate the plant architecture in rice	3.7
		SRP140884	SRR7029429	1	Paired-end	Illumina HiSeq X Ten	Seedling	Specific combinatorial mutations in MIR396 genes enlarge the grain size and modulate the plant architecture in rice	3
		SRP142139	SRR7054178	1	Paired-end	Illumina HiSeq 2500	inflorescence	Oryza sativa Japonica Group cultivar:Nipponbare Raw sequence reads	1.8
		SRP142139	SRR7054182	1	Paired-end	Illumina HiSeq 2500	inflorescence	Oryza sativa Japonica Group cultivar:Nipponbare Raw sequence reads	3.2
		SRP155920	SRR7632571	1	Paired-end	Illumina NextSeq 500	leaf	Detection of extrachromosomal linear DNAs of LTR retrotransposons by ALE-seq	2.5
		SRP165847	SRR8062395	1	Paired-end	Illumina HiSeq 4000	leaf	Genome-wide screening of drought-responsive long noncoding RNAs in rice	6.3
		SRP168030	SRR8170850	1	Paired-end	Illumina HiSeq 2500	leaf	Positive roles for Osa-miR7695 in regulating defense responses against the rice blast fungus	1.1
		SRP175067	SRR8387729	1	Paired-end	Illumina HiSeq 2500	Seedling	Transcriptomic studies of SUB1A-1, ERF66 and ERF67 overexpression lines under submergence	1.2
		SRP183110	SRR8517026	1	Paired-end	Illumina HiSeq 2500	inflorescence	Inflorescence development in wild and domesticated African and Asian rice	8.3
		SRP183110	SRR8517043	1	Paired-end	Illumina HiSeq 2500	inflorescence	Inflorescence development in wild and domesticated African and Asian rice	6.8
		SRP187838	SRR8695532	1	Paired-end	Illumina HiSeq 4000	root	Oryza sativa root transcriptome upon inoculation with plant growth promoting bacteria	4.7
		SRP193810	SRR8953720	1	Paired-end	Illumina HiSeq 2500	NA	Sequencing of a knock-down RNA interference line of OsNRPD1 in rice	3.6
		SRP194531	SRR9002696	1	Paired-end	Illumina HiSeq 2500	root	Oryza sativa cultivar:indica Transcriptome or Gene expression	1.5
		SRP194531	SRR9002697	1	Paired-end	Illumina HiSeq 2500	root	Oryza sativa cultivar:indica Transcriptome or Gene expression	2.1
		SRP194531	SRR9002698	1	Paired-end	Illumina HiSeq 2500	root	Oryza sativa cultivar:indica Transcriptome or Gene expression	1.7
		SRP198467	SRR9057379	1	Paired-end	Illumina HiSeq 2500	Seedling	The grain yield modulator miR156 regulates seed dormancy through the gibberellin pathway in rice	4.2
		SRP198467	SRR9057385	1	Paired-end	Illumina HiSeq 2500	Seedling	The grain yield modulator miR156 regulates seed dormancy through the gibberellin pathway in rice	4
		SRP198467	SRR9057389	1	Paired-end	Illumina HiSeq 2500	Seedling	The grain yield modulator miR156 regulates seed dormancy through the gibberellin pathway in rice	3.4
		SRP200410	SRR9201532	1	Paired-end	Illumina HiSeq 2500	root	Transcriptomic and alternative splicing analyses reveal mechanisms of the difference in salt tolerance between barley and rice	4.9
		SRP200410	SRR9201543	1	Paired-end	Illumina HiSeq 2500	root	Transcriptomic and alternative splicing analyses reveal mechanisms of the difference in salt tolerance between barley and rice	3.1
