## Supplementary Table 3 for "Foster thy young: Enhanced prediction of orphan genes in assembled genomes"

### Sheet: Sheet1
Supplementary Table S3-A. Prediction scenarios tested for Arabidopsis: RNA-Seq and protein evidence provided to gene annotation pipelines.
Genome:	https://www.arabidopsis.org/download_files/Genes/TAIR10_genome_release/TAIR10_chromosome_files/TAIR10_chr_all.fas
ShortName	Pipeline	Description	Transcript Evidence	Protein Evidence
Ara11	NA	Araport11 version of A. thaliana annotations	NA	NA
Make-Pool-noprot	MAKER	Maker predictions using Pooled RNAseq dataset (assembled transcripts only)	Pooled RNAseq assembled	NA
Make-Pool+Phy		Maker predictions using Pooled RNAseq dataset (assembled transcripts and Phytozome proteins)	Pooled RNAseq assembled	phytozome- closely related spp
Make-Ara11		Maker predictions using ARAPORT 11 transcripts	CDS from Araport11	NA
Make-Ara11+Ara11 prots		Maker predictions using ARAPORT 11 transcripts and proteins	CDS from Araport11	proteins from Araport11
Make-Typical		Maker predictions using Typical dataset (assembled transcripts and translated proteins)	Typical RNAseq assembled	translated from assembled transcripts
Make-Pool		Maker predictions using Pooled dataset (assembled transcripts and translated proteins)	Pooled RNAseq assembled	translated from assembled transcripts
Make-Orphan		Maker predictions using Orphan-enriched RNAseq dataset (assembled transcripts and translated proteins)	Orphan RNAseq assembled	translated from assembled transcripts
Brake-Typical	BRAKER	Braker predictions using Typical RNAseq dataset (raw RNA-Seq)	Typical RNAseq aligned to genome	NA
Brake-Med		Braker predictions using Medium dataset (raw RNA-Seq)	RNAseq aligned to genome	NA
Brake-Large		Braker predictions using Large dataset RNAseq (raw RNA-Seq)	RNAseq aligned to genome	NA
Brake-Pool		Braker predictions using Pooled RNAseq dataset (raw RNA-Seq)	RNAseq aligned to genome	NA
Brake-Ara11		Braker predictions using ARAPORT11 CDS sequences	CDS from Araport11	NA
Brake-Orphan		Braker with using Orphan-enriched RNAseq dataset	RNAseq aligned to genome	NA
DirInf-Typical	Direct inference	Direct-inference using Typical RNAseq dataset	transcripts assembled using multiple assemblers	ORF predicted and translated
DirInf-Pool		Direct-inference using Pooled RNAseq dataset	transcripts assembled using multiple assemblers	ORF predicted and translated
DirInf-Orphan		Direct-inference using Orphan-enriched RNAseq dataset	transcripts assembled using multiple assemblers	ORF predicted and translated
BIND-Orphan	COMBINED (BIND and MIND)	Direct-inference using Orphan-enriched dataset and BRAKER Orphan enriched predictions	transcripts assembled using multiple assemblers	ORF predicted and translated
MIND-Orphan		Direct-inference using Orphan-enriched RNAseq dataset and Maker Orphan enriched predictions	transcripts assembled using multiple assemblers	ORF predicted and translated
DirInf-Orphan+Brake-Pool		Direct-inference using Orphan-enriched RNAseq dataset and BRAKER Pooled predictions	transcripts assembled using multiple assemblers	ORF predicted and translated
BIND-Pool		Direct-inference using Pooled dataset and BRAKER Pooled dataset predictions	transcripts assembled using multiple assemblers	ORF predicted and translated
MIND-Pool		Direct-inference using Pooled dataset and MRAKER Pooled dataset predictions	transcripts assembled using multiple assemblers	ORF predicted and translated
BIND-Typical		Direct-inference using Typical dataset and BRAKER Typical dataset predictions	transcripts assembled using multiple assemblers	ORF predicted and translated
MIND-Typical		Direct-inference using Typical dataset and MRAKER Typical dataset predictions	transcripts assembled using multiple assemblers	ORF predicted and translated
Supplementary Table S3-B. Prediction scenarios tested for yeast: RNA-Seq and protein evidence provided to gene annotation pipelines.
Genome:	http://sgd-archive.yeastgenome.org/sequence/S288C_reference/genome_releases/S288C_reference_genome_R64-1-1_20110203.tgz
ShortName	Pipeline	Description	Transcript Evidence	Protein Evidence
SGD	NA	SGD R64-1-1 version of S.cerevisiae annotations	NA	NA
Make-Typical	MAKER	Maker predictions using Typical dataset (assembled transcripts and translated proteins)	Typical RNAseq assembled	translated from assembled transcripts
Make-Pool		Maker predictions using Pooled dataset (assembled transcripts and translated proteins)	Pooled RNAseq assembled	translated from assembled transcripts
Make-Orphan		Maker predictions using Orphan-enriched RNAseq dataset (assembled transcripts and translated proteins)	Orphan RNAseq assembled	translated from assembled transcripts
Brake-Typical	BRAKER	Braker predictions using Typical RNAseq dataset (raw RNA-Seq)	Typical RNAseq aligned to genome	NA
Brake-Pool		Braker predictions using Pooled RNAseq dataset (raw RNA-Seq)	RNAseq aligned to genome	NA
Brake-Orphan		Braker with using Orphan-enriched RNAseq dataset	RNAseq aligned to genome	NA
DirInf-Typical	Direct inference	Direct-inference using Typical RNAseq dataset	transcripts assembled using multiple assemblers	ORF predicted and translated
DirInf-Pool		Direct-inference using Pooled RNAseq dataset	transcripts assembled using multiple assemblers	ORF predicted and translated
DirInf-Orphan		Direct-inference using Orphan-enriched RNAseq dataset	transcripts assembled using multiple assemblers	ORF predicted and translated
BIND-Orphan	COMBINED (BIND and MIND)	Direct-inference using Orphan-enriched dataset and BRAKER Orphan enriched predictions	transcripts assembled using multiple assemblers	ORF predicted and translated
MIND-Orphan		Direct-inference using Orphan-enriched RNAseq dataset and Maker Orphan enriched predictions	transcripts assembled using multiple assemblers	ORF predicted and translated
BIND-Pool		Direct-inference using Pooled dataset and BRAKER Pooled dataset predictions	transcripts assembled using multiple assemblers	ORF predicted and translated
MIND-Pool		Direct-inference using Pooled dataset and MRAKER Pooled dataset predictions	transcripts assembled using multiple assemblers	ORF predicted and translated
BIND-Typical		Direct-inference using Typical dataset and BRAKER Typical dataset predictions	transcripts assembled using multiple assemblers	ORF predicted and translated
MIND-Typical		Direct-inference using Typical dataset and MRAKER Typical dataset predictions	transcripts assembled using multiple assemblers	ORF predicted and translated
Supplementary Table S3-C. Prediction scenarios tested for rice: RNA-Seq and protein evidence provided to gene annotation pipelines.
Genome:	ftp://ftp.ncbi.nlm.nih.gov/genomes/all/GCA/009/797/565/GCA_009797565.1_Osativa_Kitaake_v2.0/GCA_009797565.1_Osativa_Kitaake_v2.0.fna
ShortName	Pipeline	Description	Transcript Evidence	Protein Evidence
NCBI	NA	NCBI annotation of O. sativa GCA_009797565.1_Osativa_Kitaake_v2	NA	NA
Make-Typical	MAKER	Maker predictions using Typical dataset (assembled transcripts and translated proteins)	Typical RNAseq assembled	translated from assembled transcripts
Make-Pool		Maker predictions using Pooled dataset (assembled transcripts and translated proteins)	Pooled RNAseq assembled	translated from assembled transcripts
Brake-Typical	BRAKER	Braker predictions using Typical RNAseq dataset (raw RNA-Seq)	Typical RNAseq assembled	NA
Brake-Pool		Direct-inference using Typical RNAseq dataset	Pooled RNAseq assembled	NA
DirInf-Typical	Direct inference	Direct-inference using Pooled RNAseq dataset	transcripts assembled using multiple assemblers	ORF predicted and translated
DirInf-Pool		Direct-inference using Pooled RNAseq dataset	transcripts assembled using multiple assemblers	ORF predicted and translated
BIND-Pool	COMBINED (BIND and MIND)	Direct-inference using Pooled dataset and BRAKER Pooled dataset predictions	transcripts assembled using multiple assemblers	ORF predicted and translated
MIND-Pool		Direct-inference using Pooled dataset and MAKER Pooled dataset predictions	transcripts assembled using multiple assemblers	ORF predicted and translated
BIND-Typical		Direct-inference using Typical dataset and BRAKER Typical dataset predictions	transcripts assembled using multiple assemblers	ORF predicted and translated
MIND-Typical		Direct-inference using Typical dataset and MRAKER Typical dataset predictions	transcripts assembled using multiple assemblers	ORF predicted and translated
