## Supplementary Table 4 for "Foster thy young: Enhanced prediction of orphan genes in assembled genomes"

### Sheet: Sheet1
Supplementary Table S4-A: Percent Arabidopsis Araport11-annotated genes matched by predicted genes, according to phylostrata. 23 scenarios of datasets plus pipelines
Phylostratum	MAKER							BRAKER						Direct Inference			COMBINED
	Make-Typical	Make-Pool-noprot	Make-Pool+Phy	Make-Pool	Make-Orphan	Make-Ara11	Make-Ara11+Ara11 prots	Brake-Typical	Brake-Med	Brake-Large	Brake-Pool	Brake-Orphan	Brake-Ara11	DirInf-Typical	DirInf-Pool	DirInf-Orphan	BIND-Typical	MIND-Typical	BIND-Pool	MIND-Pool	BIND-Orphan	MIND-Orphan	DirInf-Orphan+Brake-Pool
Cellular Organisms	0.966223	0.869183	0.990551	0.993484	0.974966	0.996905	0.994895	0.995547	0.99533	0.995167	0.99571	0.995873	0.99571	0.804996	0.961988	0.98789	0.99	0.97	0.997122	0.994624	0.997665	0.99571	0.997774
Eukaryota	0.946681	0.861387	0.986944	0.990931	0.976077	0.998124	0.996404	0.995544	0.995466	0.993902	0.996169	0.996795	0.995778	0.79939	0.953717	0.984129	0.99	0.95	0.996951	0.991947	0.998046	0.995622	0.998124
Viridiplantae	0.925513	0.838071	0.986686	0.987765	0.974451	0.996761	0.995682	0.992443	0.992083	0.991724	0.992443	0.993163	0.991724	0.760705	0.949982	0.984167	0.99	0.94	0.997841	0.988845	0.997121	0.996042	0.998201
Streptophyta	0.889868	0.834201	0.986384	0.986784	0.967161	0.994794	0.994393	0.99199	0.99199	0.991189	0.993993	0.994393	0.99159	0.75851	0.936724	0.979976	0.99	0.93	0.997197	0.986784	0.996396	0.996396	0.997197
Streptophytina	0.890724	0.811944	0.984752	0.984752	0.958069	0.997459	0.998729	0.989835	0.988564	0.989835	0.988564	0.992376	0.986023	0.70648	0.913596	0.98094	0.99	0.92	0.996188	0.989835	0.998729	0.994917	0.998729
Embryophyta	0.793929	0.761214	0.970658	0.961889	0.953457	0.991231	0.98516	0.975379	0.975379	0.970995	0.973693	0.980776	0.969309	0.624958	0.884992	0.948061	0.97	0.84	0.984148	0.968297	0.993592	0.993929	0.991231
Tracheophyta	0.671717	0.707071	0.977273	0.949495	0.944444	0.992424	0.987374	0.969697	0.969697	0.964646	0.972222	0.972222	0.967172	0.517677	0.828283	0.916667	0.97	0.73	0.992424	0.94697	0.989899	0.977273	0.987374
Magnoliophyta	0.720317	0.729991	0.967898	0.9635	0.94723	0.992524	0.989006	0.977573	0.977573	0.972296	0.975374	0.980651	0.972296	0.594987	0.834653	0.936675	0.98	0.81	0.987247	0.962181	0.990325	0.988566	0.990325
Mesangiospermae	0.512867	0.582286	0.933573	0.909037	0.932974	0.977858	0.976062	0.934171	0.931777	0.923998	0.928187	0.932376	0.919808	0.411131	0.713345	0.872531	0.94	0.59	0.95392	0.913226	0.977259	0.982047	0.977858
Pentapetalae	0.422287	0.513196	0.909091	0.870968	0.932551	0.958944	0.961877	0.879765	0.879765	0.856305	0.876833	0.894428	0.870968	0.360704	0.642229	0.835777	0.89	0.5	0.938416	0.879765	0.979472	0.979472	0.979472
Rosids	0.287449	0.449393	0.838057	0.801619	0.878543	0.959514	0.931174	0.809717	0.805668	0.785425	0.797571	0.817814	0.777328	0.299595	0.659919	0.825911	0.81	0.41	0.878543	0.850202	0.955466	0.959514	0.947368
Malvids	0.353846	0.430769	0.869231	0.769231	0.853846	0.946154	0.953846	0.746154	0.753846	0.761538	0.776923	0.792308	0.746154	0.230769	0.592308	0.784615	0.75	0.37	0.853846	0.8	0.953846	0.915385	0.946154
Brassicaceae	0.247004	0.450067	0.816245	0.710386	0.900799	0.945406	0.954727	0.715047	0.719041	0.727031	0.745672	0.788948	0.717044	0.227031	0.578562	0.815579	0.73	0.33	0.818908	0.749001	0.946072	0.954727	0.94474
Camelineae	0.135593	0.338983	0.610169	0.618644	0.855932	0.915254	0.949153	0.720339	0.686441	0.686441	0.754237	0.771186	0.694915	0.0677966	0.491525	0.805085	0.74	0.17	0.847458	0.661017	0.915254	0.915254	0.915254
Arabidopsis	0.182222	0.32	0.395556	0.6	0.791111	0.92	0.933333	0.711111	0.706667	0.72	0.728889	0.768889	0.68	0.128889	0.422222	0.782222	0.71	0.21	0.817778	0.635556	0.924444	0.893333	0.928889
Arabidopsis thaliana	0.207132	0.322458	0.385432	0.528832	0.68437	0.710926	0.769347	0.404401	0.387709	0.396813	0.411988	0.449165	0.383915	0.130501	0.505311	0.625948	0.44	0.21	0.663126	0.610774	0.764036	0.76176	0.749621
Overall	0.855911	0.800726	0.957487	0.958787	0.957776	0.985348	0.985348	0.961491	0.96083	0.959799	0.962729	0.966753	0.959427	0.711738	0.903933	0.957735	0.96	0.88	0.977113	0.964174	0.985306	0.986544	0.986689
Supplementary Table S4-B: Percent yeast SGD-annotated genes matched by predicted genes, according to phylostrata. 15 scenarios of datasets plus pipelines
Phylostratum	MAKER			BRAKER			Direct Inference			COMBINED
	Make-Typical	Make-Pool	Make-Orphan	Brake-Typical	Brake-Pool	Brake-Orphan	DirInf-Typical	DirInf-Pool	DirInf-Orphan	BIND-Typical	MIND-Typical	BIND-Pool	MIND-Pool	BIND-Orphan	MIND-Orphan
Cellular Organisms	0.814913	0.891145	0.848202	0.961385	0.958722	0.961052	0.4	0.86751	0.94241	0.961385	0.832557	0.954727	0.950732	0.966711	0.965379
Eukaryota	0.824812	0.893233	0.845113	0.977444	0.972932	0.975188	0.36	0.873684	0.963158	0.977444	0.837594	0.977444	0.970677	0.984962	0.976692
Opisthokonta	0.832258	0.858065	0.793548	0.935484	0.929032	0.935484	0.37	0.864516	0.935484	0.935484	0.851613	0.954839	0.948387	0.954839	0.948387
Fungi	0.831746	0.892063	0.844444	0.949206	0.942857	0.949206	0.29	0.87619	0.939683	0.949206	0.838095	0.952381	0.952381	0.95873	0.961905
Dikarya	0.77907	0.813953	0.755814	0.872093	0.860465	0.872093	0.4	0.802326	0.883721	0.872093	0.790698	0.918605	0.906977	0.895349	0.895349
Ascomycota	0.741176	0.847059	0.805882	0.888235	0.894118	0.888235	0.31	0.811765	0.894118	0.888235	0.770588	0.911765	0.905882	0.917647	0.917647
Saccharomyceta	0.651515	0.712121	0.772727	0.848485	0.848485	0.848485	0.32	0.80303	0.878788	0.848485	0.666667	0.893939	0.878788	0.893939	0.893939
Saccharomycetales	0.750865	0.83737	0.778547	0.916955	0.910035	0.920415	0.37	0.806228	0.913495	0.916955	0.761246	0.923875	0.913495	0.941176	0.941176
Saccharomycetaceae	0.794788	0.837134	0.827362	0.918567	0.905537	0.921824	0.23	0.785016	0.882736	0.918567	0.801303	0.908795	0.895765	0.947883	0.915309
Saccharomyces	0.15	0.17	0.18	0.17	0.17	0.17	0.1	0.233244	0.29	0.17	0.158608	0.24	0.27	0.31	0.32
S.cerevisiae	0.029304	0.040293	0.0732601	0	0.003663	0.003663	0.06	0.10989	0.128205	0.06	0.06	0.11	0.142857	0.13	0.153846
Overall	0.677227	0.736701	0.709803	0.824118	0.823521	0.826958	0.33	0.755678	0.829647	0.824118	0.691721	0.838613	0.835774	0.852062	0.852062
Supplementary Table S4-C: Percent rice NCBI-annotated genes matched by predicted genes, according to phylostrata. 10 scenarios of datasets plus pipelines
Phylostratum	MAKER		BRAKER		Direct Inference		COMBINED
	Make-Typical	Make-Pool	Brake-Typical	Brake-Pool	DirInf-Typical	DirInf-Pool	BIND-Typical	MIND-Typical	BIND-Pool	MIND-Pool
cellular organisms	0.922706	0.946265	0.950779	0.946574	0.619528	0.930806	0.92	0.9	0.925303	0.973349
Eukaryota	0.888664	0.934451	0.969057	0.964334	0.612589	0.916908	0.93	0.87	0.935126	0.96578
Viridiplantae	0.824506	0.918972	0.969961	0.971146	0.505534	0.864822	0.93	0.81	0.922925	0.951779
Streptophyta	0.845837	0.940988	0.957456	0.964776	0.500915	0.883806	0.91	0.82	0.927264	0.97118
Streptophytina	0.789916	0.921569	0.963585	0.960784	0.521008	0.869748	0.91	0.8	0.92577	0.963585
Embryophyta	0.683388	0.880757	0.931332	0.946135	0.37171	0.747533	0.86	0.66	0.870888	0.91324
Tracheophyta	0.60597	0.868657	0.928358	0.928358	0.322388	0.695522	0.86	0.6	0.850746	0.883582
Magnoliophyta	0.632271	0.833586	0.914517	0.927162	0.325746	0.712696	0.83	0.61	0.83561	0.867476
Mesangiospermae	0.577699	0.801898	0.86892	0.885834	0.293594	0.668858	0.77	0.55	0.811715	0.833927
Petrosaviidae	0.458333	0.768518	0.921296	0.912037	0.226852	0.578704	0.8	0.45	0.787037	0.773148
commelinids	0.405195	0.735065	0.85974	0.841558	0.145454	0.633766	0.77	0.39	0.805195	0.820779
Poales	0.484615	0.769231	0.853846	0.876923	0.223077	0.492308	0.76	0.44	0.707692	0.753846
Poaceae	0.433721	0.733721	0.835271	0.863178	0.228682	0.545736	0.72	0.41	0.745349	0.755814
Oryzinae	0.343434	0.709596	0.818182	0.886364	0.141414	0.449495	0.67	0.29	0.666667	0.75
Oryza	0.381176	0.595023	0.807789	0.852146	0.190407	0.382618	0.67	0.35	0.697079	0.597908
O. sativa	0.179387	0.363992	0.550554	0.568493	0.105023	0.241031	0.39	0.17	0.462166	0.366275
Overall	0.75	0.85	0.91	0.91387	0.48	0.7865	0.85	0.73	0.859634	0.88
