## Supplementary Table 5 for "Foster thy young: Enhanced prediction of orphan genes in assembled genomes"

### Sheet: Sheet1
Supplementary Table S5-A. Prediction matches to Araport11 annotations by gene features for Arabidopsis. Numbers include predictions that match Araport1-annotated genes and predictions that are novel. Twenty-one scenarios of datasets plus pipelines. Note: The TAIR Araport11 anotations have been extensiively human-curated.
Characteristic	Ara11 (total number)	MAKER							BRAKER						Direct Inference			COMBINED
		Make-Typical	Make-Pool-noprot	Make-Pool+Phy	Make-Pool	Make-Orphan	Make-Ara11	Make-Ara11+Ara11 prots	Brake-Typical	Brake-Med	Brake-Large	Brake-Pool	Brake-Orphan	Brake-Ara11	DirInf-Typical	DirInf-Pool	DirInf-Orphan	BIND_Typical	MIND_Typical	BIND-Pool	MIND-Pool	BIND-Orphan	MIND-Orphan	DirInf-Orphan+Brake-Pool
Transcripts	48095	35564	20221	29747	25119	40266	27801	31107	35957	36065	35599	35740	35173	34936	26213	40400	48358	42040	31686	50502	47757	54839	59944	55292
Genes	27406	35559	20161	29730	25119	40025	27801	31092	34657	34679	34072	34304	33568	33222	16933	20220	23915	34401	23778	34021	31851	31815	36740	32141
Matched intron chains in prediction	NA	9889	9338	10948	10156	8219	10727	9437	14914	14875	14694	14953	14043	15993	15422	18700	18050	18816	16616	20508	18513	18711	18096	18912
Matched intron chains in annotation	NA	10122	9580	11210	10366	8424	10976	9658	15328	15287	15083	15368	14430	16420	15586	19017	18397	19229	16883	20924	18848	19095	18448	19298
Matched monoexonic transcripts in prediction	NA	1979	1025	1791	1380	1834	2462	2371	2779	2782	2726	2729	2602	2751	1611	2205	1709	3340	2228	3402	2960	2286	2101	2321
Matched monoexonic transcripts in annotation	NA	2030	1055	1841	1415	1874	2520	2428	2849	2847	2788	2787	2675	2823	1640	2270	1749	3427	2278	3357	2931	2257	2094	2288
Total matched transcripts in prediction	NA	11868	10363	12739	11536	10053	13189	11808	17693	17657	17420	17682	16645	18744	17033	20905	19759	22156	18844	23910	21473	20997	20197	21233
Total matched transcripts in annotation	NA	12152	10635	13051	11781	10298	13496	12086	18177	18134	17871	18155	17105	19243	17226	21287	20146	22656	19161	24281	21779	21352	20542	21586
Missed exons (stringent)	NA	95466	105296	95205	105418	96794	81627	86929	91994	92060	92090	91388	90939	90087	107674	96795	91679	88323	95169	87925	90695	88547	89666	88569
Novel exons (stringent)	NA	87805	49572	73686	52338	106947	62157	80700	66450	66583	67876	68210	76649	62594	39817	75147	118382	71679	55759	94846	102985	131039	146692	128645
Missed exons (lenient)	NA	48522	59228	45730	57686	50144	44069	46066	41294	41305	41339	40431	40215	39212	58050	39517	32307	34189	42655	30460	34756	29889	30965	29763
Novel exons (lenient)	NA	49225	21589	39115	20532	70525	38376	52425	25949	26028	28414	28408	38435	23558	8886	32203	68946	28439	19553	46059	56342	79734	94596	76527
Missed introns	NA	25343	36643	25106	36504	25779	21035	21716	21822	21903	21684	20765	19105	20243	37922	22054	15441	16639	23703	14545	16692	13245	13945	13286
Novel introns	NA	36705	15291	28429	12895	50254	28353	38968	15622	15706	17265	17271	25279	13938	5513	18300	41961	18678	13494	29264	39276	51046	62079	48032
Missed transcripts	NA	1945	9523	2039	6835	1910	703	694	1788	1816	1867	1732	1538	1879	14025	4683	2055	1812	5894	1118	1744	715	828	733
Novel transcripts	NA	9807	1641	6106	2048	14247	4112	7445	8657	8673	8241	8426	8029	7514	194	2986	12471	8351	1711	10413	9256	16438	19675	17088
Missed genes	NA	1747	7542	1792	5340	1433	618	603	1571	1592	1614	1525	1363	1640	10571	4224	1956	1590	4883	1058	1626	689	788	702
Novel genes	NA	4035	1630	6097	2048	13657	4112	7433	8510	8502	8050	8204	7670	7414	194	2515	10436	8316	1678	10030	8946	14739	18114	15212
Missed exons (stringent) %	NA	0.5146	0.5676	0.5132	0.5683	0.5218	0.44	0.4686	0.4959	0.4963	0.4964	0.4926	0.4902	0.4856	0.5784	0.52	0.4925	0.4745	0.5112	0.4723	0.4872	0.4757	0.4817	0.4758
Novel exons (stringent) %	NA	0.4937	0.382	0.4493	0.3952	0.5466	0.3744	0.4501	0.4154	0.4161	0.4208	0.4202	0.4477	0.3961	0.3366	0.4568	0.5662	0.4229	0.38	0.4912	0.519	0.5731	0.6032	0.5686
Missed exons (lenient) %	NA	0.2934	0.3603	0.2769	0.3502	0.3035	0.2657	0.2778	0.2485	0.2486	0.2489	0.2434	0.2423	0.236	0.3512	0.2387	0.1955	0.2046	0.2571	0.1826	0.209	0.1802	0.1869	0.1794
Novel exons (lenient) %	NA	0.2964	0.1703	0.2467	0.161	0.38	0.2396	0.3045	0.1721	0.1725	0.1855	0.1844	0.2341	0.1566	0.0765	0.2035	0.3415	0.1763	0.1369	0.2526	0.2998	0.3697	0.4126	0.3599
Missed introns %	NA	0.1936	0.2799	0.1918	0.2788	0.1969	0.1607	0.1659	0.1667	0.1673	0.1656	0.1586	0.1459	0.1546	0.2891	0.1681	0.1177	0.1268	0.1807	0.1109	0.1272	0.101	0.1063	0.1013
Novel introns %	NA	0.258	0.1396	0.2118	0.1202	0.3234	0.2051	0.263	0.1253	0.1259	0.1365	0.1355	0.1844	0.1119	0.0558	0.1436	0.2661	0.1402	0.1115	0.2006	0.2554	0.3021	0.3462	0.2895
Missed transcripts %	NA	0.0404408	0.198004	0.0423953	0.142115	0.0397131	0.0146169	0.0144298	0.0371764	0.0377586	0.038819	0.0360121	0.0319784	0.0390685	0.29161	0.0973698	0.0427279	0.0376754	0.122549	0.0232457	0.0362616	0.0148664	0.0172159	0.0152407
Novel transcripts %	NA	0.275756	0.0811533	0.205264	0.0815319	0.353822	0.147908	0.239335	0.24076	0.240482	0.231495	0.235758	0.228272	0.215079	0.00740091	0.0739109	0.257889	0.198644	0.0539986	0.20619	0.193815	0.29975	0.328223	0.30905
Missed genes %	NA	0.0637452	0.275195	0.0653871	0.194848	0.0522878	0.0225498	0.0220025	0.0573232	0.0580895	0.0588922	0.0556447	0.0497336	0.0598409	0.385718	0.154127	0.0713712	0.0580165	0.178173	0.0386047	0.0593301	0.0251405	0.0287528	0.0256148
Novel genes %	NA	0.113473	0.0808492	0.205079	0.0815319	0.341212	0.147908	0.239065	0.245549	0.245163	0.236264	0.239156	0.228491	0.223165	0.0114569	0.124382	0.436379	0.241737	0.0705694	0.294818	0.28087	0.463272	0.493032	0.47329
Supplementary Table S5-B. Prediction matches to SGD annotations by gene features for yeast. Numbers include predictions that match SGD-annotated genes and predictions that are novel. Twelve scenarios of datasets plus pipelines. Note: The SGD anotations have been extensiively human-curated
Characteristic	SGD (total number)	MAKER			BRAKER			Direct Inference			COMBINED
		Make-Typical	Make-Pool	Make-Orphan	Brake-Typical	Brake-Pool	Brake-Orphan	DirInf-Typical	DirInf-Pool	DirInf-Orphan	BIND-Typical	MIND-Typical	BIND-Pool	MIND-Pool	BIND-Orphan	MIND-Orphan
Transcripts	6692	4609	5044	4917	5716	5585.37	5653.37	2246	5451	6341	5732	4689	6009	5987	6491	6491
Genes	6692	4609	5035	4916	5525	5534.37	5542.37	1204	5321	6179	5541	4685	5876	5857	6329	6329
Matched intron chains in prediction	NA	125	127	124	225	207	217	165	189	193	225	138	197	194	196	195
Matched intron chains in annotation	NA	125	127	124	225	207	217	165	189	193	225	138	196	191	195	194
Matched monoexonic transcripts in prediction	NA	4147	4520	4407	5187	5196	5208	210	3505	3891	5187	4171	4044	4017	4029	4023
Matched monoexonic transcripts in annotation	NA	4148	4521	4409	5156	5184	5193	210	3505	3891	5172	4172	4044	4017	4029	4024
Total matched transcripts in prediction	NA	4272	4657	4531	5412	5403	5425	375	3694	4084	5412	4309	4241	4211	4225	4218
Total matched transcripts in annotation	NA	4273	4648	4533	5381	5391	5410	375	3694	4084	5397	4310	4240	4208	4224	4218
Missed exons (stringent)	NA	3614	3225	3324	2324	2338	2279	7527	4741	4046	2324	4613	4237	4256	3903	3923
Novel exons (stringent)	NA	1186	1341	1210	929	678	742	1577	3861	4391	929	1287	3922	3938	4409	4437
Missed exons (lenient)	NA	759	750	779	745	789	739	658	1343	1078	745	755	1384	1367	1076	1087
Novel exons (lenient)	NA	601	751	621	336	128	201	338	1684	2396	336	619	1688	1721	2407	2428
Missed introns	NA	267	254	170	171	194	184	229	204	203	171	253	199	202	200	202
Novel introns	NA	349	446	359	180	69	114	186	910	1274	180	359	912	931	1281	1291
Missed transcripts	NA	2152	1463	1526	1483	1508	1484	4387	1720	1206	1483	2048	1204	1207	1122	1098
Novel transcripts	NA	44	31	64	8	9	10	1	169	242	8	44	169	169	242	242
Missed genes	NA	2152	1463	1526	1483	1508	1484	4387	1720	1206	1483	2048	1204	1207	1122	1098
Novel genes	NA	43	30	64	7	9	10	1	169	241	7	43	169	169	241	241
Missed exons (stringent) %	NA	0.4799	0.4282	0.4414	0.3086	0.3105	0.3026	0.9995	0.6295	0.5372	0.3086	0.4998	0.5626	0.5651	0.5183	0.5209
Novel exons (stringent) %	NA	0.2324	0.2375	0.2234	0.1514	0.1155	0.1238	0.9975	0.5805	0.5575	0.1514	0.2473	0.5435	0.546	0.5486	0.5515
Missed exons (lenient) %	NA	0.1532	0.1408	0.1494	0.125	0.1317	0.1232	0.6483	0.3119	0.2296	0.125	0.1517	0.2857	0.2837	0.2226	0.2251
Novel exons (lenient) %	NA	0.1253	0.141	0.1228	0.0605	0.024	0.0368	0.4863	0.3624	0.3984	0.0605	0.1279	0.3278	0.3328	0.3904	0.3935
Missed introns %	NA	0.6496	0.618	0.6569	0.4261	0.472	0.4477	0.5572	0.4964	0.4939	0.4261	0.6156	0.4842	0.4915	0.4866	0.4915
Novel introns %	NA	0.7079	0.7396	0.718	0.4286	0.2413	0.3343	0.5054	0.8147	0.8596	0.4286	0.6944	0.8114	0.8167	0.8586	0.8607
Missed transcripts %	NA	0.321578	0.218619	0.228033	0.221608	0.225344	0.221757	0.655559	0.257023	0.180215	0.221608	0.306037	0.179916	0.180365	0.167663	0.164077
Novel transcripts %	NA	0.00954654	0.00614592	0.0130161	0.00139958	0.00161135	0.00176886	0.000445236	0.0310035	0.0381643	0.00139567	0.00938366	0.0281245	0.0282278	0.0372824	0.0372824
Missed genes %	NA	0.321578	0.218619	0.228033	0.221608	0.225344	0.221757	0.655559	0.257023	0.180215	0.221608	0.306037	0.179916	0.180365	0.167663	0.164077
Novel genes %	NA	0.00932957	0.00595829	0.0130187	0.00126697	0.0016262	0.00180428	0.000830565	0.0317609	0.0390031	0.00126331	0.00917823	0.0287611	0.0288544	0.0380787	0.0380787
Supplementary Table S5-C. Prediction matches to NCBI annotations by gene features for rice. Numbers include predictions that match NCBI-annotated genes and predictions that are novel. Three scenarios of datasets plus pipelines. Note: The SGD anotations have been extensiively human-curated.
Characteristic	NCBI (total number)	MAKER		BRAKER		Direct Inference		COMBINED
		Make-Typical	Make-Pool	Brake-Typical	Brake-Pool	DirInf-Typical	DirInf-Pool	BIND-Typical	MIND-Typical	BIND-Pool	MIND-Pool
Transcripts	47939	26005	35808	79309	81990	18445	56138	57810	27178	65952	58425
Genes	35182	26005	35808	75383	76678	15008	32424	54991	23872	51191	45276
Matched intron chains in prediction	NA	4575	5930	5754	5767	6904	13807	8004	7895	9558	12749
Matched intron chains in annotation	NA	4576	5932	5750	5767	6906	13810	8006	7897	9559	12751
Matched monoexonic transcripts in prediction	NA	854	1261	2167	2041	631	1450	2196	1110	1680	1770
Matched monoexonic transcripts in annotation	NA	855	1262	2154	2031	631	1450	2197	1111	1680	1771
Total matched transcripts in prediction	NA	5429	7191	7921	7808	7535	15257	10200	9005	11238	14519
Total matched transcripts in annotation	NA	5431	7194	7904	7798	7537	15260	10203	9008	11239	14522
Missed exons (stringent)	NA	106800	104676	107738	101303	118802	88229	101034	100058	91748	87373
Novel exons (stringent)	NA	77140	96118	202219	251929	38018	123708	143896	70298	157049	112200
Missed exons (lenient)	NA	74255	68445	74386	67006	88338	43998	65688	64672	52682	43455
Novel exons (lenient)	NA	51793	64577	158078	205967	13222	47888	102894	42264	110708	64653
Missed introns	NA	51965	47737	37849	140375	64118	140375	36060	42454	25982	24721
Novel introns	NA	39291	46359	98217	248083	8827	150453	66578	31409	77482	47044
Missed transcripts	NA	12391	7307	4568	3217	25450	10112	7593	13320	6528	6007
Novel transcripts	NA	2053	7094	41653	48750	528	9017	23137	1476	24109	12433
Missed genes	NA	11028	6519	3935	3011	20958	9243	6800	11856	5951	5501
Novel genes	NA	2053	7094	40303	45018	496	8576	23079	1459	23818	12209
Missed exons (stringent) %	NA	0.5824	0.5708	0.5875	0.5524	0.6479	0.4812	0.551	0.5457	0.5003	0.4765
Novel exons (stringent) %	NA	0.5019	0.5498	0.7278	0.7543	0.3706	0.5653	0.6361	0.4576	0.6316	0.5389
Missed exons (lenient) %	NA	0.4301	0.3953	0.4278	0.3855	0.512	0.2536	0.3774	0.3738	0.3033	0.25
Novel exons (lenient) %	NA	0.3448	0.3815	0.6137	0.6585	0.1357	0.27	0.487	0.2807	0.4778	0.3316
Missed introns %	NA	0.3702	0.3401	0.2696	0.1694	0.4568	0.184	0.2569	0.3024	0.1851	0.1761
Novel introns %	NA	0.3077	0.3335	0.4893	0.53	0.1037	0.2387	0.3896	0.2429	0.4038	0.2891
Missed transcripts %	NA	0.258474	0.152423	0.0952878	0.0671061	0.530883	0.210935	0.158389	0.277853	0.136173	0.125305
Novel transcripts %	NA	0.0789464	0.198112	0.525199	0.594585	0.0286256	0.160622	0.400225	0.0543086	0.365554	0.212803
Missed genes %	NA	0.313456	0.185294	0.111847	0.0855835	0.595702	0.26272	0.193281	0.336991	0.169149	0.156358
Novel genes %	NA	0.0789464	0.198112	0.534643	0.587105	0.033049	0.264495	0.419687	0.0611176	0.465277	0.269657
