## Supplementary Table 6 for "Foster thy young: Enhanced prediction of orphan genes in assembled genomes"

### Sheet: Sheet1
Table S6-A. Sensitivity, precision, and F1 scores for Arabidopsis prediction scenarios.
Charactersitic	MAKER							BRAKER						Direct Inference				COMBINED
	Make-Typical	Make-Pool-noprot	Make-Pool+Phy	Make-Pool	Make-Orphan	Make-Ara11	Make-Ara11+Ara11 prots	Brake-Typical	Brake-Med	Brake-Large	Brake-Pool	Brake-Orphan	Brake-Ara11	DirInf-Typical	DirInf-Pool	DirInf-Orphan	DirInf-Orphan+Brake-Pooled	BIND-Pool	MIND-Pool	BIND-Orphan	MIND-Orphan	DirInf-Orphan+Brake-Pool		Summary of comparison (drawn from mikado compare, https://mikado.readthedocs.io/en/stable/Usage/Compare/#stats-files)
	Sn	Sn	Sn	Sn	Sn	Sn	Sn	Sn	Sn	Sn	Sn	Sn	Sn	Sn	Sn	Sn	Sn	Sn	Sn	Sn	Sn	Sn		1. Concordance of the two annotations at the base level (sensitivity, precision, and F1)
Base level	61.3	62.96	75.96	75.28	78.85	76.33	78.87	66.9	66.84	66.67	66.81	66.29	67.32	62	75	77.82	77.38	82.5	81.05	81.64	82.12	81.74		2. Concordance of the two annotation at the exonic level (sensitivity, precision, and F1), in two ways:
Exon level (stringent)	43.17	43.24	48.68	48.54	47.82	56	53.14	50.41	50.37	50.36	50.74	50.98	51.44	42	48	49.78	51.03	52.77	51.28	51.99	51.36	51.98		“stringent”: only perfect exonic matches are considered.
Exon level (lenient)	64.98	63.97	72.31	70.66	69.65	73.43	72.22	75.15	75.14	75.11	75.66	75.77	76.4	65	76	77.7	77.95	81.74	79.1	80.78	80.08	80.77		“lenient”: in this mode, terminal exons are counted as a match if the internal border is matched. See the RGASP paper [RGASP] for details on the rationale.
Intron level	72.12	72.01	80.82	80.64	80.31	83.93	83.41	83.33	83.27	83.44	84.14	85.41	84.54	78	89	90.77	86.29	93.12	91.85	92.83	92.37	92.82		3. Concordance of the two annotations at the intron level.
Intron chain level	24.5	22.52	26.41	23.85	19.83	25.88	22.76	35.95	35.85	35.42	36.05	33.85	38.58	37	45	41.41	37.45	49.68	44.75	44.51	42.99	44.85		4. Concordance of the two annotations at the intron chain level - how many intron chains of the reference are found identical in the prediction. Only multiexonic models are considered for this level.
Transcript level (stringent)	0.71	0.19	1.02	1	1.01	4.39	3.09	2.19	2.2	2.16	2.17	2.05	2.75	0	0	0.01	0.66	1.85	0.92	1.05	0.59	1.07		5. Concordance of the two annotations at the transcript level, in three different modes:
Transcript level (>=95% base F1)	5.02	10.41	11.59	10.9	9.58	15.5	14.77	5.16	5.14	5.08	5.15	4.78	6.29	21	24	17.91	17.28	26.59	24.27	19.23	18.54	19.46		“stringent”: in this mode, only perfect matches are considered.
Transcript level (>=80% base F1)	20.61	20.27	24.28	22.76	19.09	26.81	23.77	26.95	26.87	26.51	26.88	25.3	29.05	33	41	34.9	36.9	46.17	41.85	37.71	36.53	38.07		“95% base F1”: in this mode, we only count instances where the nucleotide F1 is greater than 95% and, for multiexonic transcripts, the intron chain is reconstructed perfectly.
Gene level (100% base F1)	1.25	0.33	1.8	1.75	1.77	7.71	5.43	3.85	3.86	3.78	3.81	3.61	4.82	0	0	0.02	1.15	3.24	1.61	1.84	1.04	1.87		“80% base F1”: in this mode, we only count instances where the nucleotide F1 is greater than 80% and, for multiexonic transcripts, the intron chain is reconstructed perfectly.
Gene level (>=95% base F1)	8.71	18.04	20.13	18.9	16.66	26.91	25.65	8.82	8.81	8.71	8.81	8.2	10.6	31	32	26.02	29.48	39.07	35.4	28.5	27.39	28.79		6. Concordance of the two annotations at the gene level, in three different modes:
Gene level (>=80% base F1)	35.42	34.7	41.61	39.04	32.72	46.02	40.81	45.06	44.97	44.34	44.9	42.41	47.52	49	54	48.67	61.32	66.96	60.18	53.78	51.95	54.27		“stringent”: in this mode, we consider reference genes for which it was possible to find at least one perfect match for one of its transcripts.
	Pr	Pr	Pr	Pr	Pr	Pr	Pr	Pr	Pr	Pr	Pr	Pr	Pr	Pr	Pr	Pr	Pr	Pr	Pr	Pr	Pr	Pr		“95% base F1”: in this mode, we only count instances where the nucleotide F1 is greater than 95% and, for multiexonic transcripts, the intron chain is reconstructed perfectly.
Base level	90.51	87.32	79.4	75.14	66.03	87.63	77.97	79.67	79.71	79.44	79.34	78.37	80.73	92	80	75.03	76.89	72.37	71.67	71.05	67.38	71.08		“80% base F1”: in this mode, we only count instances where the nucleotide F1 is greater than 80% and, for multiexonic transcripts, the intron chain is reconstructed perfectly.
Exon level (stringent)	60.48	61.8	55.07	50.63	45.34	62.56	54.99	58.46	58.39	57.92	57.98	55.23	60.39	66	54	54.3	54.66	50.88	48.1	50.41	45.93	51.24
Exon level (lenient)	83.9	82.97	75.33	70.36	62	76.04	69.55	82.79	82.75	81.45	81.56	76.59	84.34	92	80	76.69	79.89	74.74	70.02	71.77	65.74	73.26
Intron level	87.98	86.04	78.82	74.2	67.66	79.49	73.7	87.47	87.41	86.35	86.45	81.56	88.81	96	90	88.97	85.25	86.32	83.16	85.97	82.72	86.93
Intron chain level	52.25	55.25	45.74	42.35	27.57	50.47	40.4	57.01	56.65	54.69	55.64	50.83	59.82	68	43	38	52.25	42.73	40.83	37.43	33.43	37.83
Transcript level (stringent)	1.37	0.45	1.65	1.35	1.2	7.6	4.78	2.93	2.94	2.91	2.92	2.81	3.79	0	0	0.01	0.84	1.51	0.79	0.93	0.48	0.94
Transcript level (>=95% base F1)	9.51	24.45	18.54	14.56	11.34	26.52	22.6	6.79	6.75	6.76	6.83	6.43	8.54	40	23	17.83	21.87	21.58	20.73	16.89	14.93	16.94
Transcript level (>=80% base F1)	38.65	47.04	38.34	30.08	22.29	45.37	35.95	35.01	34.81	34.85	35.18	33.62	38.9	64	39	34.36	46.2	37.23	35.58	32.73	29.1	32.74
Gene level (100% base F1)	1.37	0.45	1.65	1.35	1.21	7.6	4.78	3.04	3.05	3.04	3.04	2.94	3.97	0	0	0.02	0.94	2.19	1.15	1.6	0.78	1.61
Gene level (>=95% base F1)	9.51	24.52	18.55	14.56	11.41	26.52	22.61	6.98	6.96	7.01	7.04	6.69	8.75	40	32	30.08	24.12	26.42	25.26	24.77	20.61	24.77
Gene level (>=80% base F1)	38.65	47.17	38.36	30.09	22.41	45.37	35.97	35.63	35.54	35.67	35.88	34.62	39.2	64	54	56.29	50.18	45.55	43.19	46.77	39.11	46.71
	F1	F1	F1	F1	F1	F1	F1	F1	F1	F1	F1	F1	F1	F1	F1	F1	F1	F1	F1	F1	F1	F1
Base level	73.1	73.16	77.64	75.21	71.87	81.59	78.42	72.73	72.71	72.5	72.54	71.82	73.42	74	78	76.4	77.13	77.1	76.07	75.98	74.02	76.04
Exon level (stringent)	50.38	50.88	51.68	49.56	46.55	59.1	54.05	54.14	54.09	53.87	54.12	53.02	55.55	52	51	51.95	52.78	51.8	49.64	51.18	48.49	51.61
Exon level (lenient)	73.24	72.24	73.79	70.51	65.6	74.71	70.86	78.79	78.76	78.15	78.5	76.18	80.17	76	78	77.19	78.91	78.08	74.28	76.01	72.2	76.84
Intron level	79.26	78.4	79.81	77.29	73.44	81.65	78.26	85.35	85.29	84.87	85.28	83.44	86.62	86	89	89.86	85.77	89.59	87.29	89.27	87.28	89.78
Intron chain level	33.36	32	33.48	30.52	23.06	34.21	29.12	44.09	43.91	43	43.76	40.64	46.9	48	44	39.64	43.63	45.94	42.7	40.66	37.62	41.04
Transcript level (stringent)	0.94	0.27	1.26	1.15	1.1	5.57	3.75	2.51	2.52	2.48	2.49	2.37	3.19	0	0	0.01	0.74	1.67	0.85	0.98	0.53	1
Transcript level (>=95% base F1)	6.57	14.6	14.27	12.47	10.39	19.57	17.86	5.86	5.84	5.8	5.87	5.49	7.25	28	23	17.87	19.31	23.82	22.36	17.99	16.54	18.11
Transcript level (>=80% base F1)	26.88	28.33	29.73	25.92	20.57	33.71	28.62	30.46	30.33	30.11	30.48	28.87	33.26	44	40	34.63	41.03	41.22	38.46	35.04	32.39	35.2
Gene level (100% base F1)	1.31	0.38	1.72	1.52	1.44	7.65	5.08	3.4	3.41	3.37	3.38	3.24	4.35	0	0	0.02	1.04	2.61	1.34	1.71	0.89	1.73
Gene level (>=95% base F1)	9.09	20.79	19.31	16.45	13.54	26.71	24.03	7.79	7.78	7.77	7.83	7.37	9.59	35	33	27.9	26.53	31.52	29.49	26.5	23.52	26.63
Gene level (>=80% base F1)	36.97	39.99	39.92	33.98	26.6	45.69	38.24	39.79	39.7	39.53	39.89	42.96	38.12	55	56	52.2	55.19	54.22	50.29	50.03	44.62	50.21	Overall, BIND with the Pooled data gives the best F1 score
F1 score is a measure of a test's accuracy, based on precision p ( number of correct positive results divided by the number of all positive results) and sensitivity s (number of correct positive results divided by the number of all samples that should have been identified as positive). The F1 score (range 0-1) is the harmonic mean of the p and r, where an F1 score 1 is perfect precision and sensi…
Table S6-B. Sensitivity, precision, and F1 scores for yeast prediction scenarios.
Charactersitic	MAKER			BRAKER			inference			COMBINED
	make_Typical	make_Pool	make_Orphan	brake_Typical	brake-_Pool	brake_Orphan	DirInf_Typical	DirInf_Pool	DirInf_Orphan	BIND_Pool	MIND_Pool	BIND_Orphan	MIND_Orphan
	Sn	Sn	Sn	Sn	Sn	Sn	Sn	Sn	Sn	Sn	Sn	Sn	Sn
Base level	82	90.97	87.61	94.49	94.37	94.49	23	80.06	80.26	87.41	87	82.05	81.75
Exon level (stringent)	52	57.18	55.86	69.14	68.95	69.74	0.05	37.05	46.28	43.74	43.49	48.17	47.91
Exon level (lenient)	85	85.92	85.06	87.5	86.83	87.68	35	68.81	77.04	71.43	71.63	77.74	77.49
Intron level	34	36.77	33.02	56.21	50.82	53.16	43	48.48	48.71	49.65	48.95	49.41	48.95
Intron chain level	32	32.07	31.31	56.82	52.27	54.8	42	47.73	48.74	49.49	48.23	49.24	48.99
Transcript level (stringent)	55	59.82	58.38	69.6	69.69	70.31	0	36.72	45.94	43.69	43.5	47.88	47.67
Transcript level (>=95% base F1)	58	62.97	61.34	74.46	74.52	74.81	1	44.7	51.85	52.2	51.78	53.82	53.59
Transcript level (>=80% base F1)	59	63.7	62.19	75.5	75.64	75.91	3.54	51.29	56.83	58.97	58.49	58.8	58.7
Gene level (100% base F1)	55	59.82	58.38	69.6	69.69	70.31	0	36.72	45.94	43.69	43.5	47.88	47.67
Gene level (>=95% base F1)	58	62.97	61.34	74.46	74.52	74.81	1	44.7	51.85	52.2	51.78	53.82	53.59
Gene level (>=80% base F1)	59	63.7	62.19	75.5	75.64	75.91	4	51.29	56.83	58.97	58.49	58.8	58.7
	Pr	Pr	Pr	Pr	Pr	Pr	Pr	Pr	Pr	Pr	Pr	Pr	Pr
Base level	94	87.53	81.66	98.9	99.41	99.18	30	78.39	80.56	79.85	79.42	80.89	80.69
Exon level (stringent)	77	76.25	77.66	84.86	88.45	87.62	0	41.95	44.25	45.65	45.4	45.14	44.85
Exon level (lenient)	87	85.9	87.72	93.95	97.6	96.32	51	63.76	60.16	67.22	66.72	60.96	60.65
Intron level	29	26.04	28.2	57.01	75.87	65.8	52	18.9	14.25	19.43	18.91	14.41	14.2
Intron chain level	31	26.91	29.95	57.84	75.27	68.24	48	18.23	13.57	18.82	18.28	13.71	13.55
Transcript level (stringent)	85	84.52	84.6	86.77	88.92	88.63	0	47	50.75	50.84	50.79	51.69	51.46
Transcript level (>=95% base F1)	89	88.96	88.9	92.88	95.11	94.34	4	57.2	57.28	60.75	60.45	58.1	57.85
Transcript level (>=80% base F1)	90	89.97	90.1	94.66	96.72	95.95	21	65.66	62.8	68.64	68.3	63.51	63.37
Gene level (100% base F1)	85	84.67	84.62	89.77	89.74	90.38	0	48.12	52.06	51.94	51.89	52.99	52.76
Gene level (>=95% base F1)	89	89.12	88.91	96.04	95.95	96.17	4	58.57	58.75	62.07	61.77	59.56	59.31
Gene level (>=80% base F1)	90	90.13	90.11	97.34	97.38	97.56	21	67.23	64.41	70.13	69.79	65.1	64.96
	F1	F1	F1	F1	F1	F1	F1	F1	F1	F1	F1	F1	F1
Base level	88	89.22	84.53	96.65	96.83	96.78	26	79.22	80.41	83.46	83.04	81.47	81.22
Exon level (stringent)	62	65.35	64.98	76.2	77.5	77.66	0	39.35	45.24	44.67	44.42	46.61	46.33
Exon level (lenient)	86	85.91	86.37	90.61	91.9	91.8	42	66.19	67.56	69.26	69.09	68.33	68.04
Intron level	32	30.49	30.42	56.6	60.87	58.81	46	27.19	22.05	27.93	27.28	22.31	22.01
Intron chain level	31	29.26	30.62	57.32	61.7	60.78	45	26.38	21.23	27.27	26.52	21.44	21.23
Transcript level (stringent)	66	70.06	69.09	77.25	78.14	78.41	0	41.23	48.23	46.99	46.86	49.71	49.49
Transcript level (>=95% base F1)	70	73.74	72.59	82.66	83.56	83.45	1	50.18	54.43	56.16	55.78	55.88	55.64
Transcript level (>=80% base F1)	71	74.59	73.59	84	84.89	84.76	6	57.59	59.67	63.44	63.02	61.06	60.95
Gene level (100% base F1)	66	70.11	69.09	78.41	78.45	79.09	0	41.66	48.81	47.46	47.33	50.31	50.08
Gene level (>=95% base F1)	70	73.79	72.6	83.88	83.89	84.16	1	50.7	55.09	56.71	56.34	56.54	56.31
Gene level (>=80% base F1)	71	74.64	73.6	85.04	85.14	85.38	6	58.19	60.39	64.07	63.64	61.79	61.67
Table S6-C. Sensitivity, precision, and F1 scores for rice prediction scenarios.
Charactersitic	MAKER		BRAKER		Direct Inference		COMBINED
	Make-Typical	Make-Pool	Brake-Typical	Brake-Pool	DirInf-Typical	DirInf-Pool	BIND	MIND
	Sn	Sn	Sn	Sn	Sn	Sn	Sn	Sn
Base level	55.65	64.2	43.06	43.44	40.5	69.99	63.23	74.26
Exon level (stringent)	41.76	42.92	41.25	44.76	35.21	51.88	49.97	52.35
Exon level (lenient)	56.99	60.47	57.22	61.45	48.8	74.64	69.67	75
Intron level	66.4	68.85	76.48	86.37	59.48	85.94	85.47	86.12
Intron chain level	11.47	14.86	14.41	14.45	17.3	34.6	23.95	31.95
Transcript level (stringent)	0.63	1.06	2.66	2.56	0	0.01	1	0.43
Transcript level (>=95% base F1)	4.78	2.31	3.23	3.14	8.36	11.44	8.41	9.37
Transcript level (>=80% base F1)	9.67	9.52	9.46	9.3	14.48	28.86	20.58	26.28
Gene level (100% base F1)	0.85	1.44	3.63	3.5	0	0.01	1.36	0.59
Gene level (>=95% base F1)	6.51	3.14	4.4	4.27	10.86	14.37	10.65	11.88
Gene level (>=80% base F1)	13.17	12.97	12.8	12.57	18.8	35.88	26.07	33.43
	Pr	Pr	Pr	Pr	Pr	Pr	Pr	Pr
Base level	82.65	63.16	46.02	40.03	80.12	55.52	50.5	56.78
Exon level (stringent)	49.81	45.02	27.22	24.57	62.94	43.47	36.84	46.11
Exon level (lenient)	65.52	61.85	38.63	34.15	86.43	73	52.22	66.84
Intron level	69.23	66.65	52.31	47.8	90.89	86.1	71.57	80.11
Intron chain level	20.91	20.05	9.88	8.53	44.81	31.26	19.1	29.63
Transcript level (stringent)	1.16	1.43	1.63	1.39	0	0.01	0.72	0.37
Transcript level (>=95% base F1)	8.9	3.12	1.98	1.7	23.18	9.81	6.07	8.07
Transcript level (>=80% base F1)	18	12.87	5.79	5.05	40.21	24.95	15	22.88
Gene level (100% base F1)	1.16	1.43	1.71	1.51	0	0.01	0.89	0.48
Gene level (>=95% base F1)	8.9	3.12	2.07	1.85	27.2	14.58	7	9.78
Gene level (>=80% base F1)	18	12.87	6.04	5.44	47.15	36.76	17.33	27.86
	F1	F1	F1	F1	F1	F1	F1	F1
Base level	66.52	63.68	44.49	41.67	53.81	61.92	56.15	64.36
Exon level (stringent)	45.43	43.94	32.8	31.73	45.16	47.31	42.41	49.03
Exon level (lenient)	60.96	61.15	46.12	43.9	62.38	73.81	59.7	70.69
Intron level	67.79	67.73	62.13	61.54	71.91	86.02	77.91	83.01
Intron chain level	14.81	17.07	11.72	10.73	24.97	32.85	21.25	30.75
Transcript level (stringent)	0.81	1.22	2.02	1.8	0	0.01	0.83	0.4
Transcript level (>=95% base F1)	6.22	2.65	2.45	2.21	12.29	10.56	7.05	8.67
Transcript level (>=80% base F1)	12.58	10.95	7.19	6.55	21.29	26.76	17.35	24.46
Gene level (100% base F1)	0.98	1.44	2.33	2.11	0	0.01	1.07	0.53
Gene level (>=95% base F1)	7.52	3.13	2.82	2.58	15.52	14.47	8.45	10.73
Gene level (>=80% base F1)	15.21	12.92	8.2	7.6	26.88	36.31	20.82	30.39	note: BRAKER has lower F1 scores in part because it predicts multiple misspliced transcripts
