## Supplementary Table 7 for "Foster thy young: Enhanced prediction of orphan genes in assembled genomes"

### Sheet: Sheet1
Supplementary Table S7-A. All predictions according to phylostrata for Arabidopsis. Gene numbers include predictions that match Araport1-annotated genes and predictions that are novel. 29 scenarios of datasets plus pipelines were tested.
	PS ID	PS	AP11	MAKER							BRAKER						DIRECT INFERENCE			COMBINED
				Make-Typical	Make-Pool-noprot	Make-Pool+Phy	Make-Pool	Make-Orphan	Make-Ara11	Make-Ara11+Ara11 prots	Brake-Typical	Brake-Med	Brake-Large	Brake-Pool	Brake-Orphan	Brake-Ara11	DirInf-Typical	DirInf-Pool	DirInf-Orphan	BIND-Pool	MIND-Pool	BIND-Orphan	MIND-Orphan	DirInf-Orphan+Brake-Pool
GENES	1	Cellular Organisms	9989	9792	8101	9925	9832	9026	9720	9680	11052	11034	11040	11041	10944	11049	7213	8286	8879	9889	9411	9598	9407	9604
	2	Eukaryota	6665	6242	4581	6480	6625	6271	5954	6356	7488	7489	7435	7471	7207	7497	4776	5421	6087	7829	7290	7366	7262	7487
	3	Viridiplantae	1423	1592	1179	1639	1605	1513	1474	1577	1826	1823	1820	1810	1763	1779	955	1127	1244	1479	1380	1432	1378	1419
	4	Streptophyta	1342	1376	1042	1383	1330	1303	1314	1319	1516	1527	1518	1506	1485	1528	912	1046	1181	1336	1265	1314	1298	1304
	5	Streptophytina	452	479	337	524	546	524	439	489	612	614	608	595	575	613	293	335	453	696	660	653	667	659
	6	Embryophyta	1896	1257	1052	1599	1555	1552	1462	1554	1847	1858	1838	1837	1800	1840	1008	1220	1415	2038	1845	1902	1813	1919
	7	Tracheophyta	258	274	234	353	343	333	343	348	413	415	402	410	409	412	120	135	152	220	195	196	196	198
	8	Magnoliophyta	1399	1076	960	1928	1943	1989	1357	1814	2373	2371	2308	2326	2173	2247	691	828	1163	2307	1906	1950	1898	2051
	9	Mesangiospermae	1164	613	496	1320	1328	1401	1082	1317	1544	1543	1483	1490	1400	1483	378	539	953	1868	1622	1646	1784	1715
	10	Pentapetalae	245	136	173	551	568	676	355	519	587	591	551	574	569	541	65	95	239	492	404	423	478	439
	11	Rosids	187	80	91	225	254	315	162	246	290	291	274	274	246	224	52	83	134	307	281	269	331	268
	12	Malvids	95	43	34	98	92	131	79	109	81	84	81	78	81	88	14	27	42	120	93	106	112	102
	13	Brassicaceae	1196	374	557	1413	1577	2228	1317	1628	1693	1716	1668	1697	1651	1642	206	375	851	2130	1737	1893	2397	1936
	14	Camelineae	94	61	62	214	207	298	198	242	237	234	215	237	220	204	10	16	66	134	112	132	179	139
	15	Arabidopsis	190	69	79	141	262	527	610	575	428	415	395	422	404	353	21	39	123	391	195	353	399	353
	16	Arabidopsis thaliana	1060	1474	1178	1846	6960	11470	1809	3151	2670	2674	2436	2536	2641	2120	219	648	933	2785	3455	2582	7141	2548
		TOTAL	27655	24938	20156	29639	35027	39557	27675	30924	34657	34679	34072	34304	33568	33620	16933	20220	23915	34021	31851	31815	36740	32141
TRANSCRIPTS	ID	PS	AP11	MAKER							BRAKER							DIRECT INFERENCE		COMBINED
				Make-Typical	Make-Pool-noprot	Make-Pool+Phy	Make-Pool	Make-Orphan	Make-Ara11	Make-Ara11+Ara11 prots	Brake-Typical	Brake-Med	Brake-Large	Brake-Pool	Brake-Orphan	Brake-Ara11	DirInf-Typical	DirInf-Pool	DirInf-Orphan	BIND-Pool	MIND-Pool	BIND-Orphan	MIND-Orphan	DirInf-Orphan+Brake-Pool
	1	Cellular Organisms	18415	9792	8111	9925	9832	9028	9720	9680	11437	11479	11515	11469	11414	11655	10675	16025	18969	16627	15831	19013	18777	19063
	2	Eukaryota	12791	6242	4583	6481	6625	6272	5954	6357	7856	7877	7860	7881	7657	8052	7596	11735	13510	13244	12599	14337	14298	14494
	3	Viridiplantae	2779	1592	1180	1639	1605	1513	1474	1577	1920	1912	1928	1908	1868	1889	1550	2454	2762	2555	2417	2897	2863	2888
	4	Streptophyta	2497	1376	1048	1383	1330	1303	1314	1319	1591	1607	1608	1588	1577	1617	1520	2310	2696	2353	2242	2739	2769	2764
	5	Streptophytina	787	479	338	524	546	524	439	489	633	646	642	624	617	637	455	636	903	932	899	1085	1103	1092
	6	Embryophyta	2965	1257	1053	1599	1555	1559	1462	1554	1935	1943	1924	1923	1867	1888	1513	2268	2531	2859	2644	2974	2882	2996
	7	Tracheophyta	396	274	240	353	343	333	343	348	437	433	423	431	425	427	177	242	280	304	278	323	324	326
	8	Magnoliophyta	2274	1076	963	1928	1943	2001	1357	1814	2452	2447	2394	2407	2265	2287	1084	1588	2079	2865	2419	2824	2778	2940
	9	Mesangiospermae	1671	613	497	1321	1328	1404	1082	1318	1616	1607	1559	1555	1469	1505	558	976	1514	2134	1877	2193	2341	2263
	10	Pentapetalae	341	136	174	551	568	677	355	519	601	601	565	590	599	545	127	229	397	562	474	571	633	593
	11	Rosids	247	80	91	225	254	315	162	246	300	299	291	282	254	225	105	158	194	347	319	325	387	318
	12	Malvids	130	43	35	100	92	132	79	110	83	91	86	86	86	88	24	50	67	133	104	128	137	128
	13	Brassicaceae	1502	374	565	1415	1577	2245	1317	1629	1732	1765	1718	1747	1712	1658	313	591	1211	2230	1829	2227	2737	2272
	14	Camelineae	118	61	62	214	207	298	198	242	243	244	224	248	226	205	18	29	89	140	118	153	198	160
	15	Arabidopsis	225	69	79	141	262	533	610	576	431	423	400	428	414	355	29	78	145	395	203	375	429	375
	16	Arabidopsis thaliana	1318	1474	1197	1857	6965	11660	1809	3161	2690	2691	2462	2573	2723	2129	469	1031	1011	2822	3504	2675	7288	2620
		TOTAL	48456	24938	20216	29656	35032	39797	27675	30939	35957	36065	35599	35740	35173	35162	26213	40400	48358	50502	47757	54839	59944	55292
Supplementary Table S7-B. All yeast predictions according to phylostrata. Gene numbers include predictions that match SGD-annotated genes and predictions that are novel. 12 scenarios of datasets plus pipelines were tested.
	PS ID	PS	SGD	MAKER			BRAKER			Direct Inference			COMBINED
				Make-Typical	Make-Pool	Make-Orphan	Brake-Typical	Brake-Pool	Brake-Orphan	DirInf-Typical	DirInf-Pool	DirInf-Orphan	BIND-Pool	MIND-Pool	BIND-Orphan	MIND-Orphan
GENES	1	Cellular Organisms	3004	1854	2014	1958	2210	2209	2211	684	1959	2152	2157	2144	2205	2198
	2	Eukaryota	1330	1126	1220	1172	1335	1335	1337	249	1196	1329	1330	1325	1359	1354
	3	Opisthokonta	155	249	281	266	325	322	325	52	309	339	338	333	350	345
	4	Fungi	315	434	472	473	539	541	540	86	503	574	557	553	585	585
	5	Dikarya	86	30	33	30	39	38	40	6	36	48	41	41	51	48
	6	Ascomycota	170	71	79	71	88	86	85	9	83	98	92	90	98	99
	7	Saccharomyceta	66	33	37	36	40	40	40	3	43	46	47	47	46	46
	8	Saccharomycetales	289	341	380	355	420	417	419	52	404	480	451	446	490	486
	9	Saccharomycetaceae	307	324	356	342	422	431	440	37	400	525	460	456	551	540
	10	Saccharomyces	697	122	123	152	105	115	105	26	246	381	261	266	387	404
	11	S.cerevisiae	273	23	40	61	2	0.3663	0.3663	0	142	207	142	156	207	224
		TOTAL	6692	4607	5035	4916	5525	5534.37	5542.37	1204	5321	6179	5876	5857	6329	6329
TRANSCRIPTS	ID	PS	SGD	MAKER			BRAKER			Direct Inference			COMBINED
				Make-Typical	Make-Pool	Make-Orphan	Brake-Typical	Brake-Pool	Brake-Orphan	DirInf-Typical	DirInf-Pool	DirInf-Orphan	BIND-Pool	MIND-Pool	BIND-Orphan	MIND-Orphan
	1	Cellular Organisms	3004	1854	2014	1958	2277	2229	2258	933	2018	2206	2217	2203	2259	2252
	2	Eukaryota	1330	1126	1220	1172	1372	1344	1352	498	1228	1375	1362	1357	1405	1400
	3	Opisthokonta	155	249	281	266	340	325	331	132	314	344	343	338	355	350
	4	Fungi	315	434	472	473	561	549	552	198	514	592	568	564	603	603
	5	Dikarya	86	30	33	30	39	38	43	18	36	50	41	41	53	50
	6	Ascomycota	170	71	79	71	91	86	86	29	88	104	97	95	104	105
	7	Saccharomyceta	66	33	37	36	40	41	40	15	43	48	47	47	48	48
	8	Saccharomycetales	289	341	380	355	445	423	432	175	414	493	461	456	503	499
	9	Saccharomycetaceae	307	324	356	342	437	434	448	141	406	535	468	462	561	550
	10	Saccharomyces	697	123	126	152	112	116	111	97	248	386	263	268	392	409
	11	S.cerevisiae	273	24	46	62	2	0.3663	0.3663	10	142	208	142	156	208	225
		TOTAL	6692	4609	5044	4917	5716	5585.37	5653.37	2246	5451	6341	6009	5987	6491	6491
Supplementary Table S7-C. All rice predictions according to phylostrata. Gene numbers include predictions that match NCBI-annotated genes and predictions that are novel. 3 scenarios of datasets plus pipelines were tested.
	PS ID	PS	NCBI	MAKER		BRAKER		DIRECT INFERENCE		COMBINED
				Make-Typical	Make-Pool	Brake-Typical	Brake-Pool	DirInf-Typical	DirInf-Pool	BIND-Pool	MIND-Pool
GENES	1	cellular organisms	11062	8934	9036	9419	9460	5876	9442	9372	10818
	2	Eukaryota	6980	5673	5796	6647	6866	3779	6039	6235	6895
	3	Viridiplantae	1760	1475	1652	2114	2156	814	1371	1668	1707
	4	Streptophyta	1434	1270	1409	1667	1738	676	1191	1380	1493
	5	Streptophytina	498	421	445	550	592	241	531	533	593
	6	Embryophyta	1881	1398	1861	2449	2405	629	1277	1829	1849
	7	Tracheophyta	258	154	243	327	338	56	164	236	236
	8	Magnoliophyta	1516	1082	1440	2403	2448	455	1307	1688	1756
	9	Mesangiospermae	1378	922	1400	2287	2312	351	1421	1799	1747
	10	Petrosaviidae	192	140	219	366	366	58	192	275	288
	11	commelinids	325	208	383	563	534	102	435	520	604
	12	Poales	118	84	143	180	199	47	176	210	259
	13	Poaceae	2245	1229	2551	5186	5412	653	2702	3800	4095
	14	Oryzinae	352	176	511	1508	1498	72	443	877	745
	15	Oryza	2309	1622	3866	18192	18813	612	2272	9111	5001
	16	O. sativa	2874	1217	4853	21525	21541	587	3461	11658	7190
		TOTAL	35182	26005	35808	75383	76678	15008	32424	51191	45276
TRANSCRIPTS	ID	PS	NCBI	MAKER		BRAKER		DIRECT INFERENCE		COMBINED
				Make-Typical	Make-Pool	Brake-Typical	Brake-Pool	DirInf-Typical	DirInf-Pool	BIND-Pool	MIND-Pool
	1	cellular organisms	16172	8934	9036	10139	10202	6926	18351	14699	15271
	2	Eukaryota	10374	5673	5796	7223	7491	4768	12633	10231	10531
	3	Viridiplantae	2530	1475	1652	2287	2351	1028	2787	2510	2504
	4	Streptophyta	2186	1270	1409	1812	1876	890	2540	2196	2211
	5	Streptophytina	714	421	445	603	632	311	926	775	840
	6	Embryophyta	2432	1398	1861	2634	2604	805	2240	2410	2432
	7	Tracheophyta	335	154	243	356	358	74	253	297	298
	8	Magnoliophyta	1977	1082	1440	2588	2616	593	2193	2213	2282
	9	Mesangiospermae	1686	922	1400	2475	2498	513	2167	2235	2352
	10	Petrosaviidae	216	140	219	379	393	61	249	311	301
	11	commelinids	385	208	383	589	569	113	550	593	653
	12	Poales	130	84	143	186	218	51	227	241	278
	13	Poaceae	2580	1229	2551	5412	5810	760	3711	4440	4582
	14	Oryzinae	396	176	511	1547	1579	90	543	953	817
	15	Oryza	2773	1622	3866	18853	20038	712	2810	9644	5484
	16	O. sativa	3066	1217	4853	22226	22755	750	3958	12204	7589
		TOTAL	47952	26005	35808	79309	81990	18445	56138	65952	58425
