## Supplementary Table 8 for "Foster thy young: Enhanced prediction of orphan genes in assembled genomes"

### Sheet: Ribo-Seq data
Supplementary Table S8-A. Translation evidence from Ribo-Seq dataset for Arabidopsis								Supplementary Table S8-B. Ribo-Seq datasets used for Arabidopsis
PS	Excluding low expressed prediction			All prediction				Run	SRA Study	TISSUE	Bytes	Instrument
	Novel in BIND	Match to Araport11	All	Novel in BIND	Match to Araport11	All		SRR6784292	SRP133508	aerial part	470450564	Illumina HiSeq 4000
Cellular Organisms	0.83	0.99	0.993361	0.580153	0.986881	0.981276		SRR6784293	SRP133508	aerial part	472574980	Illumina HiSeq 4000
Eukaryota	0.77	0.99	0.991482	0.463394	0.976245	0.934714		SRR6784294	SRP133508	aerial part	488566002	Illumina HiSeq 4000
Viridiplantae	0.84	0.99	0.991525	0.506757	0.978901	0.954781		SRR6784295	SRP133508	aerial part	539253368	Illumina HiSeq 4000
Streptophyta	0.73	0.99	0.991544	0.5	0.968785	0.96057		SRR6784296	SRP133508	aerial part	497797985	Illumina HiSeq 4000
Streptophytina	0.88	0.98	0.98042	0.460377	0.963415	0.840553		SRR6784299	SRP133508	aerial part	644785755	Illumina HiSeq 4000
Embryophyta	0.58	0.98	0.976497	0.192	0.942364	0.879287		SRR6784300	SRP133508	aerial part	465144633	Illumina HiSeq 4000
Tracheophyta	0.6	0.98	0.969112	0.545455	0.923077	0.910217		SRR6784321	SRP133508	aerial part	543431663	Illumina HiSeq 4000
Magnoliophyta	0.56	0.98	0.96398	0.210596	0.908168	0.721671		SRR5131986	SRP095689		1890239461	Illumina HiSeq 2000
Mesangiospermae	0.57	0.92	0.900669	0.272069	0.786951	0.624715		SRR6801065	SRP133870	shoot	2549852284	Illumina HiSeq 2500
Pentapetalae	0.63	0.91	0.872807	0.291829	0.761146	0.549912		SRR6801066	SRP133870	shoot	2272676945	Illumina HiSeq 2500
Rosids	0.75	0.88	0.873333	0.282258	0.731343	0.56		SRR6801067	SRP133870	shoot	4396564510	Illumina HiSeq 2500
Malvids	0.79	0.81	0.809524	0.324324	0.67033	0.570312		SRR6801068	SRP133870	shoot	1896425665	Illumina HiSeq 2500
Brassicaceae	0.44	0.89	0.835938	0.168579	0.693784	0.426583		SRR6801069	SRP133870	shoot	2757517769	Illumina HiSeq 2500
Camelineae	0.6	0.74	0.714286	0.1875	0.52809	0.385621		SRR6801070	SRP133870	shoot	2012609953	Illumina HiSeq 2500
Arabidopsis	0.13	0.61	0.533333	0.106599	0.38764	0.24		SRR6801071	SRP133870	shoot	1473409751	Illumina HiSeq 2500
Arabidopsis thaliana	0.31	0.26	0.27	0.0802077	0.195329	0.120748		SRR6801072	SRP133870	shoot	1655505526	Illumina HiSeq 2500
TOTAL	0.56	0.98	0.967395	0.251822	0.940779	0.851128		SRR6801073	SRP133870	shoot	3281718212	Illumina HiSeq 2500
								SRR6801074	SRP133870	shoot	3026628840	Illumina HiSeq 2500
								SRR6801075	SRP133870	shoot	1731777476	Illumina HiSeq 2500
								SRR6801076	SRP133870	shoot	1400177176	Illumina HiSeq 2500
								SRR5514380	SRP106557		1537964867	Illumina HiSeq 2000
								SRR5514381	SRP106557		1075099284	Illumina HiSeq 2000
								SRR5514382	SRP106557		1219666294	Illumina HiSeq 2000
								SRR5514383	SRP106557		993534589	Illumina HiSeq 2000
								SRR11314336	SRP252598	aerial part	758496644	Illumina HiSeq 4000
								SRR11314337	SRP252598	aerial part	727981622	Illumina HiSeq 4000
								SRR11297302	SRP252598	aerial part	1012966145	Illumina HiSeq 4000
								SRR11297303	SRP252598	aerial part	888676985	Illumina HiSeq 4000
								SRR11297304	SRP252598	aerial part	834556366	Illumina HiSeq 4000
								SRR11297309	SRP252598	aerial part	907184839	Illumina HiSeq 4000
								SRR11297320	SRP252598	aerial part	760434003	Illumina HiSeq 4000
								SRR11297331	SRP252598	aerial part	684748235	Illumina HiSeq 4000
								SRR11297340	SRP252598	aerial part	2162852802	Illumina HiSeq 4000
								SRR11297341	SRP252598	aerial part	1787878916	Illumina HiSeq 4000
								SRR11297342	SRP252598	aerial part	719990033	Illumina HiSeq 4000
								SRR11297343	SRP252598	aerial part	215823817	Illumina HiSeq 4000
								SRR11297344	SRP252598	aerial part	744106028	Illumina HiSeq 4000
								SRR11297345	SRP252598	aerial part	846249950	Illumina HiSeq 4000
								SRR11297346	SRP252598	aerial part	668513220	Illumina HiSeq 4000
								SRR11297347	SRP252598	aerial part	484770334	Illumina HiSeq 4000
								SRR11297348	SRP252598	aerial part	388104699	Illumina HiSeq 4000
								SRR11297349	SRP252598	aerial part	504174438	Illumina HiSeq 4000
								SRR11297350	SRP252598	aerial part	542791779	Illumina HiSeq 4000
								SRR11297351	SRP252598	aerial part	320504994	Illumina HiSeq 4000
								SRR11297352	SRP252598	aerial part	582377566	Illumina HiSeq 4000
								SRR11297353	SRP252598	aerial part	607336917	Illumina HiSeq 4000
								SRR11297354	SRP252598	aerial part	765936203	Illumina HiSeq 4000
								SRR11297355	SRP252598	aerial part	794471461	Illumina HiSeq 4000
								SRR11297356	SRP252598	aerial part	722194972	Illumina HiSeq 4000
								SRR11297357	SRP252598	aerial part	731749314	Illumina HiSeq 4000
								SRR11297358	SRP252598	aerial part	973046076	Illumina HiSeq 4000
								SRR11297359	SRP252598	aerial part	647866030	Illumina HiSeq 4000
								SRR11297360	SRP252598	aerial part	1030263583	Illumina HiSeq 4000
								SRR11297361	SRP252598	aerial part	896341766	Illumina HiSeq 4000
								SRR11297362	SRP252598	aerial part	968610707	Illumina HiSeq 4000
								SRR11297363	SRP252598	aerial part	1041310404	Illumina HiSeq 4000
								SRR11297364	SRP252598	aerial part	640051268	Illumina HiSeq 4000
								SRR11297365	SRP252598	aerial part	793644512	Illumina HiSeq 4000
								SRR12343630	SRP274100	Whole seedling	3464340050	NextSeq 500
								SRR12343633	SRP274100	Whole seedling	126678720	NextSeq 500
								SRR12343635	SRP274100	Whole seedling	283627981	NextSeq 500
								SRR12343636	SRP274100	Whole seedling	334088658	NextSeq 500
								SRR12343637	SRP274100	Whole seedling	1235300344	NextSeq 500
								SRR12343641	SRP274100	Whole seedling	5102105350	NextSeq 500
								SRR12343642	SRP274100	Whole seedling	399644877	NextSeq 500
								SRR12343643	SRP274100	Whole seedling	14844459403	NextSeq 500
								SRR12343644	SRP274100	Whole seedling	4195832022	NextSeq 500
								SRR12343648	SRP274100	Whole seedling	1389611607	NextSeq 500
								SRR12343649	SRP274100	Whole seedling	213868519	NextSeq 500
								SRR12343650	SRP274100	Whole seedling	965362558	NextSeq 500
								SRR12343654	SRP274100	Whole seedling	5282623854	NextSeq 500
								SRR12343656	SRP274100	Whole seedling	753853169	NextSeq 500
								SRR12343657	SRP274100	Whole seedling	8753018266	NextSeq 500
								SRR12343661	SRP274100	Whole seedling	1583575007	NextSeq 500
								SRR12343662	SRP274100	Whole seedling	748969484	NextSeq 500
								SRR12343663	SRP274100	Whole seedling	3460290394	NextSeq 500
								SRR12343668	SRP274100	Whole seedling	915784857	NextSeq 500
								SRR12343669	SRP274100	Whole seedling	917973350	NextSeq 500
								SRR12343670	SRP274100	Whole seedling	1008608697	NextSeq 500
								SRR12343674	SRP274100	Whole seedling	251574904	NextSeq 500
								SRR12343675	SRP274100	Whole seedling	389491175	NextSeq 500
								SRR12343676	SRP274100	Whole seedling	843860560	NextSeq 500
								SRR12343681	SRP274100	Whole seedling	4467661943	NextSeq 500
								SRR12343682	SRP274100	Whole seedling	605081659	NextSeq 500
								SRR12343683	SRP274100	Whole seedling	4676148140	NextSeq 500
								SRR12343687	SRP274100	Whole seedling	1042499573	NextSeq 500
								SRR12343688	SRP274100	Whole seedling	791389475	NextSeq 500
								SRR12343689	SRP274100	Whole seedling	701034877	NextSeq 500
								SRR12343690	SRP274100	Whole seedling	942142178	NextSeq 500
								SRR12343694	SRP274100	Whole seedling	7406604647	NextSeq 500
								SRR12343695	SRP274100	Whole seedling	519438763	NextSeq 500
								SRR12343696	SRP274100	Whole seedling	7906730982	NextSeq 500
								SRR12343699	SRP274100	Whole seedling	886689358	NextSeq 500
								SRR12343700	SRP274100	Whole seedling	710452327	NextSeq 500
								SRR4203378	SRP087624	leaf	2235753314	Illumina HiSeq 2000
								SRR4203379	SRP087624	leaf	1901522997	Illumina HiSeq 2000
								SRR4203380	SRP087624	leaf	1947199391	Illumina HiSeq 2000
								SRR4203381	SRP087624	leaf	2088093533	Illumina HiSeq 2000
								SRR8839733	SRP190238	aerial portion of plant	1095696266	Illumina HiSeq 4000
								ERR3445479	ERP116403		1470759799	Illumina HiSeq 2000
								ERR3445480	ERP116403		1510026092	Illumina HiSeq 2000
								ERR3445481	ERP116403		1514882435	Illumina HiSeq 2000
								ERR3445482	ERP116403		1619042346	Illumina HiSeq 2000
								ERR3445483	ERP116403		1662220180	Illumina HiSeq 2000
								ERR3445484	ERP116403		1593679669	Illumina HiSeq 2000
								SRR544881	SRP014909	immature flower bud clusters	328649339	Illumina HiSeq 2000
								SRR6051823	SRP118154	flower	3094623128	Illumina HiSeq 2500
								SRR6051824	SRP118154	flower	4411057061	Illumina HiSeq 2500
								SRR6051825	SRP118154	flower	4137686341	Illumina HiSeq 2500
								SRR6051826	SRP118154	flower	3154412250	Illumina HiSeq 2500
								SRR6051827	SRP118154	flower	4092913872	Illumina HiSeq 2500
								SRR6051828	SRP118154	flower	3703518787	Illumina HiSeq 2500
								SRR3749604	SRP078079	Young leaves	488149591	Illumina HiSeq 4000
								SRR12266931	SRP272573	Whole seedling	1076698127	NextSeq 500
								SRR12266932	SRP272573	Whole seedling	913045904	NextSeq 500
								SRR12266936	SRP272573	Whole seedling	1950273132	NextSeq 500
								SRR12266937	SRP272573	Whole seedling	1059743152	NextSeq 500
								SRR12266938	SRP272573	Whole seedling	855395478	NextSeq 500
								SRR12266941	SRP272573	Whole seedling	1165923231	NextSeq 500
								SRR12266942	SRP272573	Whole seedling	730527282	NextSeq 500
								SRR12266945	SRP272573	Whole seedling	1729338066	NextSeq 500
								SRR12266946	SRP272573	Whole seedling	1652751612	NextSeq 500
								SRR12266947	SRP272573	Whole seedling	1126094030	NextSeq 500
								SRR12266950	SRP272573	Whole seedling	1584309034	NextSeq 500
								SRR12266951	SRP272573	Whole seedling	1139710467	NextSeq 500
								SRR12266954	SRP272573	Whole seedling	167952816	NextSeq 500
								SRR12266955	SRP272573	Whole seedling	273236820	NextSeq 500
								SRR12266956	SRP272573	Whole seedling	1375209673	NextSeq 500
								SRR12266957	SRP272573	Whole seedling	1002902353	NextSeq 500
								SRR12266961	SRP272573	Whole seedling	2998419869	NextSeq 500
								SRR12266962	SRP272573	Whole seedling	869433254	NextSeq 500
								SRR12266965	SRP272573	Whole seedling	804853299	NextSeq 500
								SRR12266966	SRP272573	Whole seedling	1047164375	NextSeq 500
								SRR12266970	SRP272573	Whole seedling	1153564371	NextSeq 500
								SRR12266971	SRP272573	Whole seedling	1111109930	NextSeq 500
								SRR12266974	SRP272573	Whole seedling	376052127	NextSeq 500
								SRR12266975	SRP272573	Whole seedling	660291787	NextSeq 500
								SRR12266977	SRP272573	Whole seedling	1567408552	NextSeq 500
								SRR12266978	SRP272573	Whole seedling	1014639252	NextSeq 500
								SRR12266980	SRP272573	Whole seedling	1123914175	NextSeq 500
								SRR12266981	SRP272573	Whole seedling	1830631161	NextSeq 500
								SRR9257373	SRP200966	youngest leaves	418943188	Illumina MiSeq
								SRR3749603	SRP078079	Young leaves	466468800	Illumina HiSeq 4000
								SRR3749602	SRP078079	Young leaves	523978787	Illumina HiSeq 4000
								SRR9257377	SRP200966	youngest leaves	598997707	Illumina MiSeq
								SRR9257375	SRP200966	youngest leaves	710534796	Illumina MiSeq
								SRR8839734	SRP190238	aerial portion of plant	1419814537	Illumina HiSeq 4000
