## Supplementary Table 9 for "Foster thy young: Enhanced prediction of orphan genes in assembled genomes"

### Sheet: Sheet1
Supplementary Table S9-A. All predictions by gene features for Arabidopsis. 21 scenarios of datasets plus pipelines. Numbers represent predictions that match Araport1-annotated genes and predictions that are novel.
Stats	AP11	MAKER							BRAKER						Direct Inference			COMBINED
	Gold-standard annotation	Make-Typical	Make-Pool-noprot	Make-Pool+Phy	Make-Pool	Make-Orphan	Make-Ara11	Make-Ara11+Ara11 prots	Brake-Typical	Brake-Med	Brake-Large	Brake-Pool	Brake-Orphan	Brake-Ara11	DirInf-Typical	DirInf-Pool	DirInf-Orphan	BIND-Pool	MIND-Pool	BIND-Orphan	MIND-Orphan	DirInf-Orphan+Brake-Pool
Total sequence length	119667750	119667750	119667750	119667750	119667750	119667750	119667750	119667750	119667750	119667750	119667750	119667750	119667750	119667750	119667750	119667750	119667750	119667750	119667750	119667750	119667750	119667750
Number of genes	27665	24938	20156	29639	35027	39557	27675	30924	34657	34679	34072	34304	33568	33620	16933	20220	23915	34021	31851	31815	36740	32141
Number of mRNAs	48456	24938	20216	29656	35032	39797	27675	30939	35957	36065	35599	35740	35173	35162	26213	40400	48358	50502	47757	54839	59944	55292
Number of exons	305673	132432	129822	163988	177850	195680	166041	179282	166845	167324	169182	169988	180840	172938	194886	306587	359053	309028	310411	368663	385168	366581
Number of introns	257578	107313	109601	134241	142286	155414	138240	148175	130888	131259	133583	134248	145667	137776	168673	266187	310695	258525	262649	313824	325215	311289
Number of CDS	48095	25119	20221	29747	35564	40266	27801	31107	35957	36065	35599	35740	35173	35162	26213	40400	48358	50503	47762	54839	59953	55292
Overlapping genes	6810	1361	2291	4707	7033	13605	3328	6813	144	152	114	142	199	86	2442	4759	7292	5782	7875	8620	13896	8684
Contained genes	416	291	257	1125	2044	4375	452	1523	31	27	15	17	33	15	240	536	954	728	1483	1355	3369	1390
Total gene length	65346680	51803909	53872441	71191652	74766147	86799371	68957700	77486946	61287846	61348942	61969113	62212530	64601116	60804602	47433060	55140345	71222163	72298974	74084806	79934202	85524926	79360333
Total mRNA length	128007254	51803909	53944209	71196020	74766982	86883476	68957700	77491581	64222006	64486590	65359517	65493084	68598170	66102029	82686058	130528599	169090260	131992311	131972763	171418262	178561293	171448785
Total exon length	86216459	32818344	34914015	46232861	48469248	57747989	42230911	48965735	42392082	42461040	42652658	42722930	43317229	43433442	54139413	85079770	111392684	87173154	85724981	112779755	117376231	113215327
Total intron length	42305951	19200191	19249396	25231641	26582306	29446315	27003269	28822196	22091628	22287996	22973174	23037906	25571295	22944139	28883991	45981203	58318966	45336207	46773080	59266155	61835492	58856036
Total CDS length	62479467	30522102	26057352	37111746	39793506	38804262	36964143	39203739	42392082	42461040	42652658	42722930	43317229	43433442	35440035	53060376	67443156	62864776	60967446	72180458	73546187	72105646
Shortest gene	21	6	180	9	3	3	6	6	201	201	252	228	201	265	259	204	211	204	200	201	201	211
Shortest mRNA	21	6	180	9	3	3	6	6	201	201	252	228	201	265	259	204	211	204	200	201	201	211
Shortest exon	1	1	1	1	1	1	3	1	3	3	3	3	3	3	2	1	1	1	1	1	1	1
Shortest intron	4	4	4	4	4	4	4	4	41	61	42	53	40	36	21	20	14	20	4	14	4	14
Shortest CDS	18	6	18	9	3	3	6	6	201	201	201	201	201	201	150	150	150	150	21	150	18	150
Longest gene	27265	48993	31451	53270	73323	52907	72973	63938	26941	26941	26455	26941	26455	26941	27753	36286	30475	36286	52869	30475	36131	30475
Longest mRNA	27265	48993	31451	53270	73323	52907	72973	63938	26941	26941	26455	26941	26455	26941	27753	36286	30475	36286	52869	30475	36131	30475
Longest exon	7761	7761	7713	7761	7761	7761	7761	7761	7761	7761	7761	7761	7761	7761	7761	36286	15805	36286	36286	15805	15805	15805
Longest intron	11602	9358	11966	25231	30448	46399	30329	27175	4162	4947	4947	4947	5673	4947	19959	19959	19882	19959	19959	19882	19882	19882
Longest CDS	16203	16446	16116	16116	23766	15234	32874	22005	16182	16182	16182	16182	16125	16203	16182	16182	16182	16182	20163	16182	16182	16182
mean gene length	2384	2062	2672	2395	2103	2169	2480	2492	1768	1769	1819	1814	1924	1818	2801	2727	2978	2125	2326	2512	2327	2469
mean mRNA length	2662	2062	2668	2393	2102	2158	2480	2491	1786	1788	1836	1832	1950	1880	3154	3231	3497	2614	2763	3126	2978	3101
mean exon length	282	248	269	282	273	295	254	273	254	254	252	251	240	251	278	278	310	282	276	306	305	309
mean intron length	164	179	176	188	187	189	195	195	169	170	172	172	176	167	171	173	188	175	178	189	190	189
mean CDS length	1299	1215	1289	1248	1119	964	1330	1260	1179	1177	1198	1195	1232	1235	1352	1313	1395	1245	1276	1316	1227	1304
% of genome covered by genes	54.6	43.3	45	59.5	62.5	72.5	57.6	64.8	51.2	51.3	51.8	52	54	50.8	40	46	60	60.4	61.9	66.8	71.5	66.3
% of genome covered by CDS	52.2	25.5	21.8	31	33.3	32.4	30.9	32.8	35.4	35.5	35.6	35.7	36.2	36.3	30	44	56	52.5	50.9	60.3	61.5	60.3
mean mRNAs per gene	2	1	1	1	1	1	1	1	1	1	1	1	1	1	2	2	2	1	1	2	2	2
mean exons per mRNA	6	5	6	6	5	5	6	6	5	5	5	5	5	5	7	8	7	6	6	7	6	7
mean introns per mRNA	0	4	5	5	4	4	5	5	4	4	4	4	4	0	6	7	6	5	5	6	5	6
incorrect fusions of splice junctions	NA	NA	NA	NA	483	1334	NA	NA	NA	NA	NA	0	0	NA	0	0	0	0	0	0	0	0
Supplementary Table S9-B. All predictions by gene features for yeast. 12 scenarios of datasets plus pipelines. Numbers represent predictions that match SGD-annotated genes and predictions that are novel.
Stats	SGD	MAKER			BRAKER			Direct Inference			COMBINED
	Gold-standard annotation	Make-Typical+trans	Make-Pool+trans	Make-Orphan	Brake-Typical	Brake-Pool	Brake-Orphan	DirInf-Typical	DirInf-Pool	DirInf-Orphan	BIND-Pool	MIND-Pool	BIND-Orphan	MIND-Orphan
Total sequence length	12157105	12157105	12157105	12157105	12157105	12157105	12157105	12157105	12157105	12157105	12157105	12157105	12157105	12157105
Number of genes	6692	4607	5035	4916	5525	5534.37	5542.37	1204	5321	6179	5876	5857	6329	6329
Number of mRNAs	6692	4609	5044	4917	5716	5585.37	5653.37	2246	5451	6341	6009	5987	6491	6491
Number of exons	7050	5103	5647	5417	6137	5871	5998	3039	6566	7815	7136	7128	7976	7984
Number of introns	358	493	603	500	421	286	345	793	1115	1474	1127	1141	1485	1493
Number of CDS	6692	4610	5044	4917	5716	5585	5653	2246	5451	6341	6009	5987	6491	6491
Overlapping genes	1321	258	494	643	2	0	2	193	1248	1370	1388	1402	1483	1483
Contained genes	163	145	306	455	0	0	0	56	448	430	502	517	478	482
Total gene length	9162640	8148651	9663786	9919071	8690672	8657340	8673821	7271147	9726415	9833235	10402286	10416748	10013730	10010440
Total mRNA length	9162640	8149833	9672684	9919291	8957362	8726929	8822665	20918045	10031221	10198863	10711649	10721554	10375090	10370669
Total exon length	9050724	7969565	9419011	9720730	8876094	8660705	8749829	20222149	9369138	9201984	10046814	10053658	9376680	9365248
Total intron length	112632	181254	254879	199561	81957	66713	73502	697482	664313	999827	667089	670178	1001380	1008407
Total CDS length	9050724	7458813	8126622	7845645	8876094	8660705	8749829	3426012	7815704	8266343	8493380	8456162	8441039	8413196
Shortest gene	51	63	102	12	201	228	201	398	201	200	201	198	200	102
Shortest mRNA	51	63	102	12	201	228	201	398	201	200	201	198	200	102
Shortest exon	1	3	3	3	3	3	3	38	2	2	2	2	2	2
Shortest intron	1	5	4	5	37	62	62	23	20	20	20	20	20	20
Shortest CDS	51	63	93	12	201	201	201	150	150	150	150	99	150	102
Longest gene	14733	26491	39884	61046	14733	14733	14733	47667	21949	20823	21949	21949	20823	20823
Longest mRNA	14733	26491	39884	61046	14733	14733	14733	47667	21949	20823	21949	21949	20823	20823
Longest exon	14733	20594	35474	46657	14733	14733	14733	39988	14831	16083	14831	14831	16083	16083
Longest intron	2483	6052	7376	7376	1002	1002	1002	18209	19246	19944	19246	19246	19944	19944
Longest CDS	14733	14700	14733	14733	14733	14733	14733	14733	14733	12279	14733	14733	12279	12279
mean gene length	1369	1768	1919	2018	1573	1564	1565	1938	1840	1608	1783	1791	1598	1598
mean mRNA length	1369	1768	1918	2017	1567	1563	1561	1920	1828	1591	1770	1779	1582	1582
mean exon length	1284	1562	1668	1794	1446	1475	1459	1430	1427	1177	1408	1410	1176	1173
mean intron length	315	368	423	399	195	233	213	601	596	678	592	587	674	675
mean CDS length	1352	1618	1611	1596	1553	1551	1548	1525	1434	1304	1413	1412	1300	1296
% of genome covered by genes	75.4	67	79.5	81.6	71.5	71.2	71.3	59.8	80	80.9	85.6	85.7	82.4	82.3
% of genome covered by CDS	74.4	61.4	66.8	64.5	73	71.2	72	28	64.3	68	69.9	69.6	69.4	69.2
mean mRNAs per gene	1	1	1	1	1	1	1	2	1	1	1	1	1	1
mean exons per mRNA	1	1	1	1	1	1	1	1	1	1	1	1	1	1
mean introns per mRNA	0	0	0	0	0	0	0	0	0	0	0	0	0	0
incorrect fusions of splice junctions	NA	NA	0	0	NA	0	0	0	0	0	0	0	0	0
Supplementary Table S9-C. All predictions by gene features for rice. Eight scenarios of datasets plus pipelines. Numbers represent predictions that match NCBI-annotated genes and predictions that are novel.
Stats	NCBI	MAKER		BRAKER		Direct Inference		COMBINED
	Gold-standard annotation	Make-Typical	Make-Pool	Brake-Typical	Brake-Pool	DirInf-Typical	DirInf-Pool	BIND	MIND
Total sequence length	381570803	381570803	381570803	381570803	381570803	381570803	381570803	381570803	381570803
Number of genes	35182	26005	35808	75383	76678	15008	32424	51191	45276
Number of mRNAs	47939	26005	35808	79309	81990	18445	56138	65952	58425
Number of exons	269203	153715	174813	295551	361968	136330	401677	378860	328234
Number of introns	220775	127705	138997	216242	272554	117885	341143	308582	269809
Number of CDS	48428	26010	35816	79309	89414	18445	60534	70278	58425
Overlapping genes	3310	3486	8985	2875	7250	1209	8008	11406	12445
Contained genes	412	645	2231	630	1731	168	1706	2359	2735
Total gene length	120128328	112805920	147360715	178764000	209858537	65422530	137498339	173718142	159975983
Total mRNA length	185870920	112805920	147360715	190565691	230381819	91719108	288007641	274178264	254782239
Total exon length	90785303	42866909	64615118	63315768	75907852	43258621	143467293	125786099	125845799
Total intron length	95527167	70194421	83023591	127610483	154935415	48696257	145222634	149009329	129476058
Total CDS length	59197512	34202826	38672178	63315768	75907852	22491573	75210615	75434556	66250014
Shortest gene	90	180	180	162	201	314	318	228	197
Shortest mRNA	90	180	180	162	146	314	318	228	197
Shortest exon	1	3	3	3	3	1	1	1	1
Shortest intron	1	4	4	60	46	21	20	20	5
Shortest CDS	63	36	36	70	88	300	300	201	84
Longest gene	44614	145940	143233	34845	41639	44474	61894	51072	64581
Longest mRNA	44614	145940	143233	34845	41639	44474	61894	51072	64581
Longest exon	13663	8552	10440	4887	4891	23902	38966	38966	28813
Longest intron	22083	119987	99199	27904	27904	19726	19899	19899	19899
Longest CDS	15447	22311	16032	7716	8709	15072	16458	16458	16458
mean gene length	3381	4337	4114	2371	2556	4603	3898	3186	3693
mean mRNA length	3838	4337	4114	2403	2577	4973	4758	3901	4361
mean exon length	337	279	370	214	210	317	357	332	383
mean intron length	433	550	597	590	568	413	426	483	480
mean CDS length	1222	1315	1080	798	849	1219	1242	1073	1134
% of genome covered by genes	31.5	29.6	38.6	46.8	55	17.1	36	45.5	41.9
% of genome covered by CDS	15.5	9	10.1	16.6	19.9	5.9	19.7	19.8	17.4
mean mRNAs per gene	1	1	1	1	1	1	2	1	1
mean exons per mRNA	6	6	5	4	4	7	7	5	6
mean introns per mRNA	5	5	4	3	3	6	6	4	5
incorrect fusions of splice junctions	NA	NA	2302	NA	13178	0	0	0	0
