## Supplementary Table 10 for "Foster thy young: Enhanced prediction of orphan genes in assembled genomes"

### Sheet: Sheet1
Supplementary Table S10-A. Arabidopsis gene predictions (as percent of annotated genes) binned by exon counts, GC content, and CDS length.
Characteristics			AP11 (total number)	MAKER							BRAKER						DIRECT INFERENCE			COMBINED
				Make-Typical	Make-Pool-noprot	Make-Pool+Phy	Make-Pool	Make-Orphan	Make-Ara11	Make-Ara11+Ara11 prots	Brake-Typical	Brake-Med	Brake-Large	Brake-Pool	Brake-Orphan	Brake-Ara11	DirInf-Typical	DirInf-Pool	DirInf-Orphan	BIND_Pool	MIND_Pool	BIND-Orphan	MIND-Orphan	DirInf-Orphan+Brake-Pool
Orphans	Exon counts	1-4	1243	0.213194	0.322607	0.381335	0.525342	0.67498	0.713596	0.768302	0.399839	0.38214	0.391794	0.407884	0.435237	0.37329	0.135157	0.504425	0.621078	0.659694	0.607401	0.760257	0.756235	0.747385
		5-9	67	0.119403	0.313433	0.447761	0.537313	0.820896	0.641791	0.761194	0.537313	0.522388	0.537313	0.537313	0.701493	0.58209	0.0447761	0.537313	0.701493	0.761194	0.626866	0.835821	0.880597	0.791045
		10-14	3	0	0.666667	0.666667	1	1	0.666667	1	0	0.333333	0	0	0.666667	0.333333	0.333333	1	1	1	1	1	1	1
		> 14	5	0	0.2	0.4	1	1	1	1	0	0	0	0	0.4	0.4	0	0	0.6	0	1	0.6	1	0.6
Cellular Organisms		1-4	6507	0.935608	0.775165	0.97787	0.984171	0.947749	0.991548	0.989242	0.988167	0.988013	0.987706	0.988628	0.988935	0.98832	0.701245	0.930997	0.968034	0.993084	0.987091	0.994006	0.988474	0.994314
		5-9	6910	0.983357	0.901158	0.996382	0.998263	0.98712	0.999711	0.996671	0.999276	0.998842	0.998698	0.999276	0.999421	0.999566	0.838061	0.970622	0.997974	0.998987	0.997829	0.999421	0.999421	0.999421
		10-14	3172	0.98739	0.932219	0.998739	0.999369	0.992434	1	0.999685	1	1	1	1	1	1	0.885561	0.988335	0.999685	0.999685	1	1	1	1
		> 14	1826	0.973713	0.973713	0.999452	0.998357	0.995619	1	1	1	1	1	1	1	1	0.909639	0.993976	1	1	1	1	1	1
Orphanans	GC %	<30	14	0.0714286	0.0714286	0.214286	0.214286	0.571429	0.428571	0.571429	0.0714286	0.142857	0.0714286	0.142857	0.142857	0.142857	0.214286	0.5	0.5	0.5	0.571429	0.642857	0.714286	0.571429
		30-35	51	0.27451	0.235294	0.294118	0.490196	0.568627	0.666667	0.686275	0.215686	0.196078	0.215686	0.235294	0.313725	0.196078	0.137255	0.509804	0.666667	0.588235	0.647059	0.705882	0.745098	0.666667
		35-40	318	0.286164	0.462264	0.506289	0.584906	0.732704	0.761006	0.792453	0.27044	0.251572	0.267296	0.283019	0.333333	0.245283	0.166667	0.581761	0.701258	0.622642	0.628931	0.77044	0.779874	0.761006
		40-45	490	0.202041	0.312245	0.385714	0.534694	0.669388	0.687755	0.767347	0.391837	0.37551	0.383673	0.402041	0.434694	0.35102	0.130612	0.508163	0.597959	0.655102	0.614286	0.736735	0.726531	0.72449
		45-50	289	0.16263	0.262976	0.32526	0.49481	0.678201	0.695502	0.754325	0.474048	0.453287	0.453287	0.474048	0.508651	0.474048	0.110727	0.435986	0.608997	0.67474	0.584775	0.771626	0.792388	0.754325
		50-55	124	0.129032	0.241935	0.322581	0.508065	0.693548	0.782258	0.83871	0.677419	0.669355	0.685484	0.669355	0.677419	0.677419	0.0725806	0.451613	0.572581	0.774194	0.58871	0.830645	0.766129	0.814516
		55-60	21	0.238095	0.238095	0.238095	0.47619	0.571429	0.714286	0.714286	0.571429	0.52381	0.619048	0.571429	0.666667	0.571429	0.142857	0.52381	0.714286	0.761905	0.666667	0.904762	0.857143	0.904762
		>60	11	0	0.0909091	0.0909091	0.454545	0.909091	0.454545	0.545455	0.909091	0.909091	0.818182	0.909091	0.909091	1	0.0909091	0.545455	0.545455	1	0.636364	1	0.909091	1
Cellular Organisms		<30	1	0	0	0	0	0	0	1	0	0	0	0	0	0	0	0	0	0	0	0	0	0
		30-35	24	0.166667	0.125	0.666667	0.625	0.333333	0.916667	0.75	0.125	0.125	0.125	0.125	0.166667	0.125	0.125	0.5	0.625	0.541667	0.875	0.708333	0.75	0.666667
		35-40	586	0.894198	0.725256	0.981229	0.981229	0.957338	0.989761	0.991468	0.957338	0.948805	0.947099	0.959044	0.959044	0.959044	0.62116	0.853242	0.931741	0.969283	0.984642	0.969283	0.976109	0.972696
		40-45	11066	0.970089	0.882523	0.991957	0.994307	0.978583	0.997108	0.995572	0.997741	0.997831	0.99765	0.997831	0.998102	0.998102	0.816013	0.964215	0.990331	0.998464	0.99503	0.998916	0.996476	0.999006
		45-50	6183	0.971373	0.868672	0.991266	0.994501	0.975416	0.998059	0.99531	0.998544	0.998544	0.998544	0.998706	0.998544	0.998383	0.80786	0.969756	0.991428	0.999353	0.995471	0.999353	0.997251	0.999353
		50-55	537	0.944134	0.798883	0.979516	0.996276	0.947858	0.992551	0.992551	0.998138	0.998138	0.998138	0.998138	0.998138	0.996276	0.776536	0.968343	0.979516	0.998138	0.994413	0.998138	0.998138	0.998138
		55-60	17	0.941176	0.705882	1	1	0.882353	1	0.941176	1	1	1	1	1	1	0.823529	0.941176	0.882353	0.941176	1	1	0.941176	1
		>60	1	1	0	1	1	1	1	1	1	1	1	1	1	1	1	1	1	1	1	1	1	1
Orphans	CDS length	<200	586	0.249147	0.334471	0.389078	0.5	0.627986	0.755973	0.788396	0.233788	0.225256	0.249147	0.24744	0.303754	0.215017	0.158703	0.549488	0.641638	0.585324	0.59215	0.672355	0.701365	0.665529
		200-500	619	0.184168	0.31664	0.386107	0.544426	0.71567	0.659128	0.736672	0.499192	0.470113	0.473344	0.504039	0.512116	0.468498	0.113086	0.484653	0.61874	0.701131	0.625202	0.806139	0.802908	0.793215
		500-800	82	0.134146	0.353659	0.402439	0.560976	0.743902	0.719512	0.829268	0.792683	0.780488	0.768293	0.780488	0.853659	0.792683	0.0853659	0.378049	0.512195	0.878049	0.621951	0.914634	0.804878	0.878049
		800-1100	17	0.0588235	0.176471	0.294118	0.705882	0.941176	0.882353	0.941176	0.823529	0.882353	0.764706	0.823529	0.941176	0.882353	0.117647	0.529412	0.882353	1	0.647059	1	1	1
		1100-1400	9	0.111111	0	0.222222	0.666667	1	0.777778	0.777778	0.555556	0.666667	0.555556	0.555556	0.666667	0.555556	0	0.333333	0.555556	0.555556	0.666667	0.777778	1	0.666667
		>1400	5	0	0.2	0.2	0.6	1	1	1	0.6	0.6	0.6	0.6	1	1	0	0.2	0.8	0.6	0.6	1	1	1
Cellular Organisms		<200	34	0.558824	0.529412	0.852941	0.676471	0.588235	0.911765	0.911765	0.264706	0.294118	0.235294	0.294118	0.323529	0.294118	0.205882	0.735294	0.764706	0.794118	0.794118	0.764706	0.794118	0.764706
		200-500	862	0.882831	0.736659	0.951276	0.966357	0.933875	0.9942	0.979118	0.957077	0.959397	0.958237	0.959397	0.962877	0.962877	0.649652	0.894432	0.930394	0.969838	0.977958	0.979118	0.973318	0.976798
		500-800	2269	0.955928	0.849714	0.986338	0.994271	0.964301	0.999119	0.995152	0.994271	0.992948	0.993389	0.994271	0.995593	0.995152	0.818422	0.959454	0.978405	0.995593	0.995152	0.996915	0.992067	0.996915
		800-1100	3373	0.96887	0.857693	0.995553	0.996146	0.972725	0.998518	0.998221	0.998814	0.998221	0.997332	0.998814	0.998221	0.997925	0.80759	0.956419	0.986362	0.998518	0.993478	0.998221	0.995849	0.998814
		1100-1400	3185	0.971743	0.869388	0.993721	0.995918	0.983359	0.997802	0.997488	1	0.999686	1	1	0.999372	0.999372	0.820408	0.962009	0.989639	0.999372	0.996546	0.999372	0.997488	1
		>1400	8692	0.975725	0.89312	0.992982	0.995283	0.981132	0.995973	0.994478	0.999655	0.99954	0.999655	0.999655	0.999655	0.999655	0.812586	0.972388	0.996894	0.999655	0.996664	0.99977	0.998965	0.99977
Supplementary Table S10-B. Yeast gene predictions (percent) binned by exon counts, GC content, and CDS length.
Characteristics			SGD (total number)	MAKER			BRAKER			DIRECT INFERENCE			COMBINEDD
				Make-Typical	Make-Pool	Make-Orphan	Brake-Typical	Brake-Pool	Brake-Orphan	DirInf-Typical	DirInf-Pool	DirInf-Orphan	BIND-Pool	MIND-Pool	BIND-Orphan	MIND-Orphan
Orphans	Exon counts	1	272	0.147059	0.158088	0.209559	0.0661765	0.0661765	0.0661765	0.0588235	0.319853	0.290441	0.323529	0.341912	0.290441	0.319853
		2	1	0	1	1	1	1	1	1	1	1	1	1	1	1
		>2	0	NA	NA	NA	NA	NA	NA	NA	NA	NA	NA	NA	NA	NA
Cellular Organisms		1	6091	0.765884	0.869808	0.856017	0.871121	0.868166	0.870793	0.176818	0.808242	0.895419	0.888524	0.887539	0.907733	0.909539
		2	311	0.813505	0.919614	0.903537	0.948553	0.92926	0.951768	0.334405	0.954984	0.96463	0.971061	0.967846	0.977492	0.974277
		>2	17	0.352941	0.823529	0.764706	0.823529	0.705882	0.705882	0.176471	1	1	1	1	1	1
Orphanans	GC %	<30	20	0.2	0.2	0.2	0.1	0.1	0.1	0.1	0.6	0.55	0.6	0.6	0.55	0.55
		30-35	66	0.136364	0.166667	0.212121	0.0151515	0.0151515	0.0151515	0.0606061	0.333333	0.257576	0.333333	0.363636	0.257576	0.257576
		35-40	92	0.173913	0.163043	0.25	0.0869565	0.0869565	0.0869565	0.0434783	0.293478	0.23913	0.304348	0.336957	0.23913	0.304348
		40-45	63	0.142857	0.190476	0.238095	0.111111	0.111111	0.111111	0.0793651	0.349206	0.412698	0.349206	0.349206	0.412698	0.444444
		45-50	23	0.0434783	0.0869565	0.0869565	0.0434783	0.0434783	0.0434783	0.0434783	0.217391	0.173913	0.217391	0.217391	0.173913	0.173913
		50-55	7	0.142857	0	0	0	0	0	0.142857	0	0	0	0	0	0
		55-60	2	0	0	0	0	0	0	0	0	0	0	0	0	0
		>60	0	NA	NA	NA	NA	NA	NA	NA	NA	NA	NA	NA	NA	NA
Cellular Organisms		<30	31	0.0645161	0.548387	0.709677	0.322581	0.322581	0.322581	0	0.741935	0.709677	0.741935	0.741935	0.709677	0.83871
		30-35	304	0.677632	0.766447	0.746711	0.684211	0.671053	0.677632	0.0361842	0.690789	0.789474	0.789474	0.796053	0.796053	0.822368
		35-40	2977	0.814243	0.919046	0.901579	0.915015	0.912328	0.915687	0.163588	0.843802	0.939872	0.927444	0.928451	0.946255	0.948942
		40-45	2377	0.782499	0.880522	0.871266	0.894825	0.891881	0.894405	0.244426	0.8313	0.905764	0.900294	0.899032	0.919647	0.917964
		45-50	617	0.620746	0.743922	0.721232	0.773096	0.764992	0.771475	0.157212	0.732577	0.794165	0.794165	0.784441	0.820097	0.811994
		50-55	101	0.445545	0.554455	0.534653	0.613861	0.60396	0.613861	0.0693069	0.584158	0.633663	0.693069	0.683168	0.70297	0.693069
		55-60	12	0.333333	0.333333	0.416667	0.583333	0.5	0.5	0.0833333	0.416667	0.333333	0.583333	0.416667	0.5	0.5
		>60	0	NA	NA	NA	NA	NA	NA	NA	NA	NA	NA	NA	NA	NA
Orphans	CDS length	<200	104	0.105769	0.0961538	0.115385	0.0384615	0.0384615	0.0384615	0.00961538	0.211538	0.192308	0.211538	0.211538	0.192308	0.201923
		200-500	165	0.169697	0.206061	0.260606	0.0909091	0.0909091	0.0909091	0.0909091	0.4	0.363636	0.406061	0.436364	0.363636	0.4
		500-800	4	0.25	0	0.75	0	0	0	0.25	0	0	0	0	0	0.25
		800-1100	0	NA	NA	NA	NA	NA	NA	NA	NA	NA	NA	NA	NA	NA
		1100-1400	0	NA	NA	NA	NA	NA	NA	NA	NA	NA	NA	NA	NA	NA
		>1400	0	NA	NA	NA	NA	NA	NA	NA	NA	NA	NA	NA	NA	NA
Cellular Organisms		<200	123	0.0731707	0.162602	0.186992	0.0731707	0.0569106	0.0569106	0.00813008	0.227642	0.260163	0.243902	0.260163	0.260163	0.292683
		200-500	1176	0.428571	0.505102	0.515306	0.510204	0.492347	0.505952	0.0552721	0.565476	0.630102	0.622449	0.627551	0.656463	0.671769
		500-800	930	0.789247	0.890323	0.851613	0.898925	0.897849	0.902151	0.158065	0.772043	0.898925	0.897849	0.889247	0.927957	0.919355
		800-1100	903	0.880399	0.982281	0.953488	0.986711	0.986711	0.986711	0.177187	0.883721	0.984496	0.976744	0.974529	0.994463	0.991141
		1100-1400	826	0.868039	0.992736	0.975787	0.992736	0.990315	0.993947	0.228814	0.90678	0.993947	0.983051	0.983051	0.998789	0.998789
		>1400	2461	0.879724	0.995124	0.98334	0.999187	0.999187	0.999187	0.252743	0.926046	0.996343	0.991467	0.989435	0.999594	0.999187
Supplementary Table S10-C. Rice gene predictions (percent) binned by exon counts, GC content, and CDS length.
Characteristics			NCBI (total number)	MAKER		BRAKER		DIRECT INFERENCE		COMBINED
				Make-Typical	Make-Pool	Brake-Typical	Brake-Pool	DirInf-Typical	DirInf-Pool	BIND-Pool	MIND-Pool
Orphans	Exon counts	1-4	2939	0.172508	0.355563	0.544743	0.557673	0.105818	0.238176	0.451854	0.363049
		5-9	123	0.349593	0.552846	0.691057	0.813008	0.0894309	0.300813	0.691057	0.439024
		10-14	4	0	0.75	0.5	1	0	0.5	1	0.5
		> 14	0	NA	NA	NA	NA	NA	NA	NA	NA
Cellular Organisms		1-4	6175	0.826883	0.880648	0.910121	0.899595	0.433684	0.852794	0.875304	0.937328
		5-9	5355	0.977031	0.982633	0.971989	0.970682	0.668347	0.96676	0.945472	0.992717
		10-14	2937	0.988083	0.991147	0.980933	0.980592	0.790262	0.992169	0.963568	0.998638
		> 14	1705	0.98651	0.992375	0.979472	0.982405	0.845161	0.994721	0.977126	0.999413
Orphanans	GC %	<30	20	0.3	0.25	0.2	0.15	0.15	0.35	0.4	0.4
		30-35	56	0.142857	0.267857	0.285714	0.25	0.0714286	0.321429	0.339286	0.410714
		35-40	282	0.141844	0.326241	0.241135	0.269504	0.0780142	0.219858	0.269504	0.304965
		40-45	426	0.117371	0.241784	0.164319	0.244131	0.0422535	0.190141	0.267606	0.248826
		45-50	378	0.126984	0.296296	0.272487	0.338624	0.0555556	0.190476	0.309524	0.256614
		50-55	285	0.136842	0.312281	0.417544	0.477193	0.045614	0.178947	0.396491	0.294737
		55-60	299	0.207358	0.414716	0.67893	0.685619	0.110368	0.204013	0.51505	0.384615
		>60	1320	0.225	0.436364	0.837121	0.815909	0.157576	0.293182	0.618182	0.457576
Cellular Organisms		<30	0	NA	NA	NA	NA	NA	NA	NA	NA
		30-35	33	0.181818	0.363636	0.030303	0.030303	0.272727	0.393939	0.30303	0.424242
		35-40	195	0.579487	0.630769	0.261538	0.348718	0.353846	0.661538	0.625641	0.728205
		40-45	2597	0.914517	0.928764	0.826723	0.865614	0.713901	0.949172	0.931459	0.961494
		45-50	4165	0.969028	0.971188	0.970708	0.957503	0.763505	0.97623	0.946218	0.992797
		50-55	3092	0.970893	0.978331	0.994502	0.981889	0.707309	0.974127	0.624838	0.991268
		55-60	1919	0.965086	0.964565	0.990099	0.979677	0.573215	0.929651	0.923398	0.980719
		>60	4171	0.848238	0.919444	0.997123	0.979861	0.388396	0.859266	0.90338	0.960441
Orphans	CDS length	<200	698	0.100287	0.216332	0.252149	0.2851	0.0472779	0.146132	0.255014	0.213467
		200-500	1899	0.195366	0.393365	0.579779	0.600316	0.112164	0.255924	0.492364	0.398631
		500-800	393	0.234097	0.475827	0.870229	0.860051	0.160305	0.307888	0.631043	0.452926
		800-1100	63	0.206349	0.396825	0.904762	0.904762	0.15873	0.365079	0.714286	0.492063
		1100-1400	10	0.3	0.4	0.9	0.6	0.2	0.6	0.8	0.6
		>1400	3	0.333333	0.666667	1	1	0.333333	0.333333	1	0.666667
Cellular Organisms		<200	42	0.380952	0.357143	0.285714	0.333333	0.0714286	0.119048	0.309524	0.285714
		200-500	743	0.755047	0.79677	0.807537	0.780619	0.384926	0.611036	0.77389	0.803499
		500-800	1795	0.905292	0.924791	0.935376	0.938162	0.591086	0.840669	0.909749	0.947075
		800-1100	2669	0.932934	0.957287	0.968528	0.96628	0.614462	0.953915	0.92057	0.984638
		1100-1400	2724	0.932085	0.961087	0.973935	0.972834	0.646843	0.95815	0.933186	0.989721
		>1400	8199	0.938041	0.959019	0.957068	0.951457	0.642395	0.967069	0.944505	0.988901
