## Supplementary Table 13 for "Foster thy young: Enhanced prediction of orphan genes in assembled genomes"

### Sheet: Sheet1
Table S13. Definitions of a gene
Definition	Source
"A gene is the segment of DNA specifying a polypeptide chain; it includes regions preceding and following the coding region (leader and trailer) as well as intervening sequences (introns) between individual coding segments (exons)." (A more traditional definition that does not incorporate ncRNA or specify functionality)	Lewin, Benjamin "Genes" Vol IX, 2007
"A gene is the basic physical and functional unit of heredity. Genes are made up of DNA." (By this definition, expression is not neccesary to be considered a gene. )	MedlinePlus, https://medlineplus.gov/genetics/understanding/basics/gene/
"The gene is the basic physical unit of inheritance. Genes are passed from parents to offspring and contain the information needed to specify traits." (This definition does not incorporate function)	NCBI, https://www.genome.gov/genetics-glossary/Gene
"The gene is a union of genomic sequences encoding a coherent set of potentially overlapping functional products."	Gerstein, Mark B., et al. "What is a gene, post-ENCODE? History and updated definition." Genome research 17.6 (2007): 669-681.***
"A gene is a discrete genomic region whose transcription is regulated by one or more promoters and distal regulatory elements and which contains the information for the synthesis of functional proteins or non-coding RNAs, related by the sharing of a portion of genetic information at the level of the ultimate products (proteins or RNAs)."	Gerstein, Mark B., et al. "What is a gene, post-ENCODE? History and updated definition." Genome research 17.6 (2007): 669-681.***
{philosophical discussion}	Falk, Raphael. "What is a gene?—Revisited." Studies in History and Philosophy of Science Part C: Studies in History and Philosophy of Biological and Biomedical Sciences 41.4 (2010): 396-406.***
(philosophical discussion)	Tabery, James, "Genetics", The Stanford Encyclopedia of Philosophy (Fall 2019 Edition), Edward N. Zalta (ed.), URL = <https://plato.stanford.edu/archives/fall2019/entries/genetics/> ***
"Some things, it seems, are not best portrayed by a crude four-letter word."	Pearson, Helen. "What is a gene? Nature (2006): 398. ***
"A locatable region of genomic sequence, corresponding to a unit of inheritance, which is associated with regulatory regions, transcribed regions and/or other functional sequence regions.” Defintion of gene by working group headed by Karen Eilbach	Pearson, Helen. "What is a gene? Nature (2006): 398.***
	*** See within for historical perspectives, additional references, and extended discussions
