## Supplementary Table 14 for "Foster thy young: Enhanced prediction of orphan genes in assembled genomes"

### Sheet: Sheet1
Supplementary Table S14-A. Species and populations used in phylostratographic analysis for Arabidopsis thaliana				Supplementary Table S14-B. Species used in phylostratographic analysis for Saccharomyces cerevisiae				Supplementary Table S14-C. Species used in phylostratographic analysis for Oryza sativa
species	mrca	ps		species	mrca	ps		species	mrca	ps
Nostoc sp. PCC 7107	cellular organisms	1		Aliifodinibius roseus	cellular organisms	1		Aliifodinibius roseus	cellular organisms	1
Synechococcus sp. WH 8109	cellular organisms	1		Caldithrix sp. RBG_13_44_9	cellular organisms	1		Caldithrix sp. RBG_13_44_9	cellular organisms	1
Anabaena sp. WA102	cellular organisms	1		Aminobacterium colombiense DSM 12261	cellular organisms	1		Aminobacterium colombiense DSM 12261	cellular organisms	1
Aliifodinibius roseus	cellular organisms	1		Treponema brennaborense DSM 12168	cellular organisms	1		Treponema brennaborense DSM 12168	cellular organisms	1
Caldithrix sp. RBG_13_44_9	cellular organisms	1		Thermodesulfatator indicus DSM 15286	cellular organisms	1		Thermodesulfatator indicus DSM 15286	cellular organisms	1
Aminobacterium colombiense DSM 12261	cellular organisms	1		Desulfurispirillum indicum S5	cellular organisms	1		Desulfurispirillum indicum S5	cellular organisms	1
Treponema brennaborense DSM 12168	cellular organisms	1		Denitrovibrio acetiphilus DSM 12809	cellular organisms	1		Denitrovibrio acetiphilus DSM 12809	cellular organisms	1
Thermodesulfatator indicus DSM 15286	cellular organisms	1		Mesotoga prima	cellular organisms	1		Mesotoga prima	cellular organisms	1
Desulfurispirillum indicum S5	cellular organisms	1		Thermocrinis albus DSM 14484	cellular organisms	1		Thermocrinis albus DSM 14484	cellular organisms	1
Denitrovibrio acetiphilus DSM 12809	cellular organisms	1		Elusimicrobium minutum Pei191	cellular organisms	1		Elusimicrobium minutum Pei191	cellular organisms	1
Mesotoga prima	cellular organisms	1		Candidatus Endomicrobium trichonymphae	cellular organisms	1		Candidatus Endomicrobium trichonymphae	cellular organisms	1
Thermocrinis albus DSM 14484	cellular organisms	1		Dictyoglomus turgidum DSM 6724	cellular organisms	1		Dictyoglomus turgidum DSM 6724	cellular organisms	1
Elusimicrobium minutum Pei191	cellular organisms	1		Caldisericum exile AZM16c01	cellular organisms	1		Chloracidobacterium thermophilum B	cellular organisms	1
Candidatus Endomicrobium trichonymphae	cellular organisms	1		Chloracidobacterium thermophilum B	cellular organisms	1		Candidatus Solibacter usitatus Ellin6076	cellular organisms	1
Dictyoglomus turgidum DSM 6724	cellular organisms	1		Candidatus Solibacter usitatus Ellin6076	cellular organisms	1		Terriglobus saanensis SP1PR4	cellular organisms	1
Caldisericum exile AZM16c01	cellular organisms	1		Terriglobus saanensis SP1PR4	cellular organisms	1		Nitrospira japonica	cellular organisms	1
Chloracidobacterium thermophilum B	cellular organisms	1		Nitrospira japonica	cellular organisms	1		Fusobacterium mortiferum ATCC 9817	cellular organisms	1
Candidatus Solibacter usitatus Ellin6076	cellular organisms	1		Fusobacterium mortiferum ATCC 9817	cellular organisms	1		Hydrogenophilaceae bacterium CG1_02_62_390	cellular organisms	1
Terriglobus saanensis SP1PR4	cellular organisms	1		Hydrogenophilaceae bacterium CG1_02_62_390	cellular organisms	1		Acidithiobacillales bacterium SM1_46	cellular organisms	1
Nitrospira japonica	cellular organisms	1		Acidithiobacillales bacterium SM1_46	cellular organisms	1		Bdellovibrionales bacterium GWA2_49_15	cellular organisms	1
Fusobacterium mortiferum ATCC 9817	cellular organisms	1		Bdellovibrionales bacterium GWA2_49_15	cellular organisms	1		Mariprofundus ferrooxydans PV-1	cellular organisms	1
Hydrogenophilaceae bacterium CG1_02_62_390	cellular organisms	1		Mariprofundus ferrooxydans PV-1	cellular organisms	1		Amantichitinum ursilacus	cellular organisms	1
Acidithiobacillales bacterium SM1_46	cellular organisms	1		Amantichitinum ursilacus	cellular organisms	1		Alphaproteobacteria bacterium RIFCSPHIGHO2_02_FULL_46_13	cellular organisms	1
Bdellovibrionales bacterium GWA2_49_15	cellular organisms	1		Alphaproteobacteria bacterium RIFCSPHIGHO2_02_FULL_46_13	cellular organisms	1		Rhodanobacter sp. B04	cellular organisms	1
Mariprofundus ferrooxydans PV-1	cellular organisms	1		Rhodanobacter sp. B04	cellular organisms	1		Nitrospina sp. SCGC_AAA799_A02	cellular organisms	1
Amantichitinum ursilacus	cellular organisms	1		Nitrospina sp. SCGC_AAA799_A02	cellular organisms	1		Acholeplasma laidlawii PG-8A	cellular organisms	1
Alphaproteobacteria bacterium RIFCSPHIGHO2_02_FULL_46_13	cellular organisms	1		Acholeplasma laidlawii PG-8A	cellular organisms	1		Solirubrobacterales bacterium 67-14	cellular organisms	1
Rhodanobacter sp. B04	cellular organisms	1		Solirubrobacterales bacterium 67-14	cellular organisms	1		Collinsella sp. CAG:289	cellular organisms	1
Nitrospina sp. SCGC_AAA799_A02	cellular organisms	1		Collinsella sp. CAG:289	cellular organisms	1		Rubrobacter xylanophilus DSM 9941	cellular organisms	1
Acholeplasma laidlawii PG-8A	cellular organisms	1		Rubrobacter xylanophilus DSM 9941	cellular organisms	1		Ferrimicrobium acidiphilum DSM 19497	cellular organisms	1
Solirubrobacterales bacterium 67-14	cellular organisms	1		Ferrimicrobium acidiphilum DSM 19497	cellular organisms	1		Streptomyces cattleya NRRL 8057 = DSM 46488	cellular organisms	1
Collinsella sp. CAG:289	cellular organisms	1		Streptomyces cattleya NRRL 8057 = DSM 46488	cellular organisms	1		Ardenticatena maritima	cellular organisms	1
Rubrobacter xylanophilus DSM 9941	cellular organisms	1		Ardenticatena maritima	cellular organisms	1		Caldilinea aerophila DSM 14535 = NBRC 104270	cellular organisms	1
Ferrimicrobium acidiphilum DSM 19497	cellular organisms	1		Caldilinea aerophila DSM 14535 = NBRC 104270	cellular organisms	1		Ktedonobacter sp. 13_2_20CM_2_56_8	cellular organisms	1
Streptomyces cattleya NRRL 8057 = DSM 46488	cellular organisms	1		Ktedonobacter sp. 13_2_20CM_2_56_8	cellular organisms	1		Dehalococcoidia bacterium SM23_28_2	cellular organisms	1
Ardenticatena maritima	cellular organisms	1		Dehalococcoidia bacterium SM23_28_2	cellular organisms	1		Longilinea arvoryzae	cellular organisms	1
Caldilinea aerophila DSM 14535 = NBRC 104270	cellular organisms	1		Longilinea arvoryzae	cellular organisms	1		Sphaerobacter thermophilus DSM 20745	cellular organisms	1
Ktedonobacter sp. 13_2_20CM_2_56_8	cellular organisms	1		Sphaerobacter thermophilus DSM 20745	cellular organisms	1		Roseiflexus sp. RS-1	cellular organisms	1
Dehalococcoidia bacterium SM23_28_2	cellular organisms	1		Roseiflexus sp. RS-1	cellular organisms	1		Fimbriimonas ginsengisoli Gsoil 348	cellular organisms	1
Longilinea arvoryzae	cellular organisms	1		Fimbriimonas ginsengisoli Gsoil 348	cellular organisms	1		Chthonomonas calidirosea T49	cellular organisms	1
Sphaerobacter thermophilus DSM 20745	cellular organisms	1		Chthonomonas calidirosea T49	cellular organisms	1		Deinococcus peraridilitoris DSM 19664	cellular organisms	1
Roseiflexus sp. RS-1	cellular organisms	1		Deinococcus peraridilitoris DSM 19664	cellular organisms	1		Peptoniphilus asaccharolyticus DSM 20463	cellular organisms	1
Fimbriimonas ginsengisoli Gsoil 348	cellular organisms	1		Peptoniphilus asaccharolyticus DSM 20463	cellular organisms	1		Limnochorda pilosa	cellular organisms	1
Chthonomonas calidirosea T49	cellular organisms	1		Limnochorda pilosa	cellular organisms	1		Dialister micraerophilus DSM 19965	cellular organisms	1
Deinococcus peraridilitoris DSM 19664	cellular organisms	1		Dialister micraerophilus DSM 19965	cellular organisms	1		Erysipelotrichaceae bacterium NYU-BL-F16	cellular organisms	1
Peptoniphilus asaccharolyticus DSM 20463	cellular organisms	1		Erysipelotrichaceae bacterium NYU-BL-F16	cellular organisms	1		Eubacterium sp. CAG:252	cellular organisms	1
Limnochorda pilosa	cellular organisms	1		Eubacterium sp. CAG:252	cellular organisms	1		Streptococcus dysgalactiae subsp. equisimilis RE378	cellular organisms	1
Dialister micraerophilus DSM 19965	cellular organisms	1		Streptococcus dysgalactiae subsp. equisimilis RE378	cellular organisms	1		Gemmatimonadaceae bacterium 4484_173	cellular organisms	1
Erysipelotrichaceae bacterium NYU-BL-F16	cellular organisms	1		Gemmatimonadaceae bacterium 4484_173	cellular organisms	1		Chitinivibrio alkaliphilus ACht1	cellular organisms	1
Eubacterium sp. CAG:252	cellular organisms	1		Chitinispirillum alkaliphilum	cellular organisms	1		Fibrobacter sp. UWH6	cellular organisms	1
Streptococcus dysgalactiae subsp. equisimilis RE378	cellular organisms	1		Chitinivibrio alkaliphilus ACht1	cellular organisms	1		Lentisphaera araneosa HTCC2155	cellular organisms	1
Gemmatimonadaceae bacterium 4484_173	cellular organisms	1		Fibrobacter sp. UWH6	cellular organisms	1		Criblamydia sequanensis CRIB-18	cellular organisms	1
Chitinivibrio alkaliphilus ACht1	cellular organisms	1		Lentisphaera araneosa HTCC2155	cellular organisms	1		Phycisphaera mikurensis NBRC 102666	cellular organisms	1
Fibrobacter sp. UWH6	cellular organisms	1		Criblamydia sequanensis CRIB-18	cellular organisms	1		Paludisphaera borealis	cellular organisms	1
Lentisphaera araneosa HTCC2155	cellular organisms	1		Phycisphaera mikurensis NBRC 102666	cellular organisms	1		Kiritimatiella glycovorans	cellular organisms	1
Criblamydia sequanensis CRIB-18	cellular organisms	1		Paludisphaera borealis	cellular organisms	1		Methylacidiphilum infernorum V4	cellular organisms	1
Phycisphaera mikurensis NBRC 102666	cellular organisms	1		Kiritimatiella glycovorans	cellular organisms	1		Coraliomargarita sp. CAG:312	cellular organisms	1
Paludisphaera borealis	cellular organisms	1		Methylacidiphilum infernorum V4	cellular organisms	1		Pedosphaera parvula Ellin514	cellular organisms	1
Kiritimatiella glycovorans	cellular organisms	1		Coraliomargarita sp. CAG:312	cellular organisms	1		Chthoniobacter flavus Ellin428	cellular organisms	1
Methylacidiphilum infernorum V4	cellular organisms	1		Pedosphaera parvula Ellin514	cellular organisms	1		Campylobacter concisus	cellular organisms	1
Coraliomargarita sp. CAG:312	cellular organisms	1		Chthoniobacter flavus Ellin428	cellular organisms	1		Archangium gephyra	cellular organisms	1
Pedosphaera parvula Ellin514	cellular organisms	1		Campylobacter concisus	cellular organisms	1		Gloeobacter kilaueensis JS1	cellular organisms	1
Chthoniobacter flavus Ellin428	cellular organisms	1		Archangium gephyra	cellular organisms	1		Ignavibacteria bacterium RBG_16_36_9	cellular organisms	1
Campylobacter concisus	cellular organisms	1		Gloeobacter kilaueensis JS1	cellular organisms	1		Chlorobium ferrooxidans DSM 13031	cellular organisms	1
Archangium gephyra	cellular organisms	1		Ignavibacteria bacterium RBG_16_36_9	cellular organisms	1		Phaeodactylibacter xiamenensis	cellular organisms	1
Gloeobacter kilaueensis JS1	cellular organisms	1		Chlorobium ferrooxidans DSM 13031	cellular organisms	1		Chitinophaga eiseniae	cellular organisms	1
Ignavibacteria bacterium RBG_16_36_9	cellular organisms	1		Phaeodactylibacter xiamenensis	cellular organisms	1		Cytophagaceae bacterium SCN 52-12	cellular organisms	1
Chlorobium ferrooxidans DSM 13031	cellular organisms	1		Chitinophaga eiseniae	cellular organisms	1		Porphyromonas gingivalis W83	cellular organisms	1
Phaeodactylibacter xiamenensis	cellular organisms	1		Cytophagaceae bacterium SCN 52-12	cellular organisms	1		Sphingobacterium spiritivorum ATCC 33861	cellular organisms	1
Chitinophaga eiseniae	cellular organisms	1		Porphyromonas gingivalis W83	cellular organisms	1		Flavobacterium sp. A45	cellular organisms	1
Cytophagaceae bacterium SCN 52-12	cellular organisms	1		Sphingobacterium spiritivorum ATCC 33861	cellular organisms	1		Theionarchaea archaeon DG-70	cellular organisms	1
Porphyromonas gingivalis W83	cellular organisms	1		Flavobacterium sp. A45	cellular organisms	1		Hadesarchaea archaeon DG-33-1	cellular organisms	1
Sphingobacterium spiritivorum ATCC 33861	cellular organisms	1		Theionarchaea archaeon DG-70	cellular organisms	1		Methanocella arvoryzae MRE50	cellular organisms	1
Flavobacterium sp. A45	cellular organisms	1		Hadesarchaea archaeon DG-33-1	cellular organisms	1		Methanopyrus kandleri AV19	cellular organisms	1
Theionarchaea archaeon DG-70	cellular organisms	1		Methanocella arvoryzae MRE50	cellular organisms	1		Archaeoglobus sulfaticallidus PM70-1	cellular organisms	1
Hadesarchaea archaeon DG-33-1	cellular organisms	1		Methanopyrus kandleri AV19	cellular organisms	1		Pyrococcus furiosus DSM 3638	cellular organisms	1
Methanocella arvoryzae MRE50	cellular organisms	1		Archaeoglobus sulfaticallidus PM70-1	cellular organisms	1		methanogenic archaeon ISO4-H5	cellular organisms	1
Methanopyrus kandleri AV19	cellular organisms	1		Pyrococcus furiosus DSM 3638	cellular organisms	1		Natrinema pellirubrum DSM 15624	cellular organisms	1
Archaeoglobus sulfaticallidus PM70-1	cellular organisms	1		methanogenic archaeon ISO4-H5	cellular organisms	1		Methanococcus aeolicus Nankai-3	cellular organisms	1
Pyrococcus furiosus DSM 3638	cellular organisms	1		Natrinema pellirubrum DSM 15624	cellular organisms	1		Methanothermobacter thermautotrophicus str. Delta H	cellular organisms	1
methanogenic archaeon ISO4-H5	cellular organisms	1		Methanococcus aeolicus Nankai-3	cellular organisms	1		Candidatus Methanohalarchaeum thermophilum	cellular organisms	1
Natrinema pellirubrum DSM 15624	cellular organisms	1		Methanothermobacter thermautotrophicus str. Delta H	cellular organisms	1		Candidatus Nitrososphaera gargensis Ga9.2	cellular organisms	1
Methanococcus aeolicus Nankai-3	cellular organisms	1		Candidatus Methanohalarchaeum thermophilum	cellular organisms	1		Thermofilum adornatus	cellular organisms	1
Methanothermobacter thermautotrophicus str. Delta H	cellular organisms	1		Candidatus Nitrososphaera gargensis Ga9.2	cellular organisms	1		Pan paniscus	Eukaryota	2
Candidatus Methanohalarchaeum thermophilum	cellular organisms	1		Thermofilum adornatus	cellular organisms	1		Dictyostelium discoideum	Eukaryota	2
Candidatus Nitrososphaera gargensis Ga9.2	cellular organisms	1		Dictyostelium discoideum	Eukaryota	2		Fistulifera solaris	Eukaryota	2
Thermofilum adornatus	cellular organisms	1		Saccharum hybrid cultivar	Eukaryota	2		Leishmania infantum	Eukaryota	2
Pan troglodytes	Eukaryota	2		Fistulifera solaris	Eukaryota	2		Plasmodium falciparum FCH/4	Eukaryota	2
Mus musculus	Eukaryota	2		Leishmania donovani	Eukaryota	2		Plasmodiophora brassicae	Eukaryota	2
Gallus gallus	Eukaryota	2		Eimeria acervulina	Eukaryota	2		Galdieria sulphuraria	Eukaryota	2
Danio rerio	Eukaryota	2		Pan paniscus	Opisthokonta	3		Chrysochromulina tobinii	Eukaryota	2
Drosophila melanogaster	Eukaryota	2		Capsaspora owczarzaki ATCC 30864	Opisthokonta	3		Giardia muris	Eukaryota	2
Caenorhabditis elegans	Eukaryota	2		Fonticula alba	Opisthokonta	3		Naegleria fowleri	Eukaryota	2
Saccharomyces cerevisiae	Eukaryota	2		Monosiga brevicollis	Opisthokonta	3		Chlorella sorokiniana	Viridiplantae	3
Eremothecium gossypii	Eukaryota	2		Sphaeroforma arctica JP610	Opisthokonta	3		Coccomyxa subellipsoidea C-169	Viridiplantae	3
Schizosaccharomyces pombe	Eukaryota	2		Mucor circinelloides f. circinelloides 1006PhL	Fungi	4		Chlamydomonas eustigma	Viridiplantae	3
Homo sapiens	Eukaryota	2		Encephalitozoon cuniculi GB-M1	Fungi	4		Monoraphidium neglectum	Viridiplantae	3
Pan paniscus	Eukaryota	2		Smittium angustum	Fungi	4		Bathycoccus prasinos	Viridiplantae	3
Dictyostelium discoideum	Eukaryota	2		fungal sp. No.11243	Fungi	4		Ostreococcus lucimarinus CCE9901	Viridiplantae	3
Fistulifera solaris	Eukaryota	2		fungal sp. No.14919	Fungi	4		Micromonas commoda	Viridiplantae	3
Leishmania infantum	Eukaryota	2		Sporisorium reilianum f. sp. reilianum	Dikarya	5		Micromonas pusilla CCMP1545	Viridiplantae	3
Eimeria acervulina	Eukaryota	2		Armillaria gallica	Dikarya	5		Chloropicon primus	Viridiplantae	3
Plasmodiophora brassicae	Eukaryota	2		Cryptococcus gattii CA1280	Dikarya	5		Ostreobium quekettii	Viridiplantae	3
Cyanidioschyzon merolae strain 10D	Eukaryota	2		Rhodotorula sp. CCFEE 5036	Dikarya	5		Klebsormidium nitens	Streptophyta	4
Chrysochromulina tobinii	Eukaryota	2		Wallemia hederae	Dikarya	5		Chara braunii	Streptophytina	5
Giardia muris	Eukaryota	2		Neolecta irregularis DAH-3	Ascomycota	6		Marchantia polymorpha	Embryophyta	6
Naegleria gruberi	Eukaryota	2		Pneumocystis jirovecii RU7	Ascomycota	6		Physcomitrella patens	Embryophyta	6
Chlorella sorokiniana	Viridiplantae	3		Protomyces lactucaedebilis	Ascomycota	6		Selaginella moellendorffii	Tracheophyta	7
Coccomyxa subellipsoidea C-169	Viridiplantae	3		Saitoella complicata NRRL Y-17804	Ascomycota	6		Myriopteris lindheimeri	Tracheophyta	7
Chlamydomonas eustigma	Viridiplantae	3		Schizosaccharomyces cryophilus OY26	Ascomycota	6		Picea glauca	Tracheophyta	7
Monoraphidium neglectum	Viridiplantae	3		Alternaria alternata	saccharomyceta	7		Amborella trichopoda	Magnoliopsida	8
Bathycoccus prasinos	Viridiplantae	3		Fusarium ambrosium	saccharomyceta	7		Arabidopsis lyrata subsp. lyrata	Mesangiospermae	9
Ostreococcus lucimarinus CCE9901	Viridiplantae	3		Arthrobotrys flagrans	saccharomyceta	7		Malus baccata	Mesangiospermae	9
Micromonas commoda	Viridiplantae	3		Ascobolus immersus RN42	saccharomyceta	7		Helianthus annuus	Mesangiospermae	9
Micromonas pusilla CCMP1545	Viridiplantae	3		Tuber borchii	saccharomyceta	7		Capsicum annuum	Mesangiospermae	9
Chloropicon primus	Viridiplantae	3		Candida albicans SC5314	Saccharomycetales	8		Beta vulgaris subsp. vulgaris	Mesangiospermae	9
Ostreobium quekettii	Viridiplantae	3		Brettanomyces naardenensis	Saccharomycetales	8		Aquilegia coerulea	Mesangiospermae	9
Klebsormidium nitens	Streptophyta	4		[Candida] auris	Saccharomycetales	8		Macleaya cordata	Mesangiospermae	9
Chara braunii	Streptophytina	5		Cyberlindnera fabianii	Saccharomycetales	8		Papaver somniferum	Mesangiospermae	9
Marchantia polymorpha	Embryophyta	6		Hanseniaspora guilliermondii	Saccharomycetales	8		Cinnamomum micranthum f. kanehirae	Mesangiospermae	9
Physcomitrella patens	Embryophyta	6		Eremothecium gossypii ATCC 10895	Saccharomycetaceae	9		Nelumbo nucifera	Mesangiospermae	9
Selaginella moellendorffii	Tracheophyta	7		Kazachstania africana CBS 2517	Saccharomycetaceae	9		Zostera marina	Petrosaviidae	10
Myriopteris lindheimeri	Tracheophyta	7		Kluyveromyces dobzhanskii CBS 2104	Saccharomycetaceae	9		Apostasia shenzhenica	Petrosaviidae	10
Picea glauca	Tracheophyta	7		Lachancea dasiensis CBS 10888	Saccharomycetaceae	9		Dendrobium catenatum	Petrosaviidae	10
Amborella trichopoda	Magnoliophyta	8		Naumovozyma castellii CBS 4309	Saccharomycetaceae	9		Asparagus officinalis	Petrosaviidae	10
Oryza sativa Indica Group	Mesangiospermae	9		Saccharomyces eubayanus	Saccharomyces	10		Elaeis guineensis	commelinids	11
Oryza sativa Japonica Group	Mesangiospermae	9		Saccharomyces uvarum	Saccharomyces	10		Phoenix dactylifera	commelinids	11
Oryza brachyantha	Mesangiospermae	9		Saccharomyces arboricola	Saccharomyces	10		Ensete ventricosum	commelinids	11
Brachypodium distachyon	Mesangiospermae	9		Saccharomyces kudriavzevii	Saccharomyces	10		Musa acuminata subsp. malaccensis	commelinids	11
Ananas comosus	Mesangiospermae	9		Saccharomyces mikatae	Saccharomyces	10		Musa balbisiana	commelinids	11
Zea diploperennis	Mesangiospermae	9		Saccharomyces paradoxus	Saccharomyces	10		Ananas comosus	Poales	12
Zea mays subsp. parviglumis	Mesangiospermae	9		Saccharomyces cerevisiae	Saccharomyces cerevisiae	11		Dichanthelium oligosanthes	Poaceae	13
Zea mays subsp. mexicana	Mesangiospermae	9						Panicum miliaceum	Poaceae	13
Triticum aestivum	Mesangiospermae	9						Setaria italica	Poaceae	13
Musa acuminata subsp. malaccensis	Mesangiospermae	9						Setaria viridis	Poaceae	13
Apostasia shenzhenica	Mesangiospermae	9						Miscanthus capensis	Poaceae	13
Asparagus officinalis	Mesangiospermae	9						Saccharum hybrid cultivar	Poaceae	13
Zostera marina	Mesangiospermae	9						Sorghum bicolor	Poaceae	13
Aquilegia coerulea	Mesangiospermae	9						Tripidium ravennae	Poaceae	13
Macleaya cordata	Mesangiospermae	9						Zea mays	Poaceae	13
Papaver somniferum	Mesangiospermae	9						Eragrostis curvula	Poaceae	13
Cinnamomum micranthum f. kanehirae	Mesangiospermae	9						Aegilops tauschii subsp. strangulata	Oryzinae	14
Nelumbo nucifera	Mesangiospermae	9						Triticum aestivum	Oryzinae	14
Beta vulgaris subsp. vulgaris	Pentapetalae	10						Triticum turgidum subsp. durum	Oryzinae	14
Actinidia chinensis var. chinensis	Pentapetalae	10						Triticum urartu	Oryzinae	14
Camellia sinensis var. sinensis	Pentapetalae	10						Hordeum vulgare subsp. vulgare	Oryzinae	14
Helianthus annuus	Pentapetalae	10						Brachypodium distachyon	Oryzinae	14
Daucus carota subsp. sativus	Pentapetalae	10						Brachypodium hybridum	Oryzinae	14
Capsicum annuum	Pentapetalae	10						Leersia perrieri	Oryzinae	14
Coffea canephora	Pentapetalae	10						Oryza barthii	Oryza	15
Dorcoceras hygrometricum	Pentapetalae	10						Oryza brachyantha	Oryza	15
Nyssa sinensis	Pentapetalae	10						Oryza glaberrima	Oryza	15
Spinacia oleracea	Pentapetalae	10						Oryza glumipatula	Oryza	15
Manihot esculenta	rosids	11						Oryza meridionalis	Oryza	15
Trifolium medium	rosids	11						Oryza meyeriana var. granulata	Oryza	15
Lupinus angustifolius	rosids	11						Oryza punctata	Oryza	15
Carpinus fangiana	rosids	11						Oryza rufipogon	Oryza	15
Cephalotus follicularis	rosids	11						Oryza sativa	Oryza sativa	16
Cucumis melo	rosids	11
Jatropha curcas	rosids	11
Populus alba	rosids	11
Malus baccata	rosids	11
Parasponia andersonii	rosids	11
Vitis vinifera	rosids	11
Gossypium raimondii	malvids	12
Acer yangbiense	malvids	12
Citrus clementina	malvids	12
Citrus sinensis	malvids	12
Citrus unshiu	malvids	12
Corchorus capsularis	malvids	12
Corchorus olitorius	malvids	12
Gossypium arboreum	malvids	12
Theobroma cacao	malvids	12
Eucalyptus grandis	malvids	12
Punica granatum	malvids	12
Brassica rapa	Brassicaceae	13
Brassica oleracea var. oleracea	Brassicaceae	13
Arabis alpina	Brassicaceae	13
Brassica cretica	Brassicaceae	13
Brassica napus	Brassicaceae	13
Eutrema salsugineum	Brassicaceae	13
Microthlaspi erraticum	Brassicaceae	13
Capsella rubella	Camelineae	14
Arabidopsis arenosa subsp. borbasii	Arabidopsis	15
Arabidopsis lyrata subsp. lyrata	Arabidopsis	15
Arabidopsis lyrata subsp. petraea	Arabidopsis	15
Arabidopsis thaliana-An-1	Arabidopsis thaliana	16
Arabidopsis thaliana-C24	Arabidopsis thaliana	16
Arabidopsis thaliana-Cvi	Arabidopsis thaliana	16
Arabidopsis thaliana-Eri1	Arabidopsis thaliana	16
Arabidopsis thaliana-Kyo	Arabidopsis thaliana	16
Arabidopsis thaliana-Ler	Arabidopsis thaliana	16
Arabidopsis thaliana-COL-0	Arabidopsis thaliana-COL-0	17
